# Multi-trait GWAS for diverse ancestries: Mapping the knowledge gap

**DOI:** 10.1101/2023.06.23.546248

**Authors:** Lucie Troubat, Deniz Fettahoglu, Léo Henches, Hugues Aschard, Hanna Julienne

## Abstract

**Background:** Approximately 95% of samples analyzed in univariate genome-wide association studies (GWAS) are of European ancestry. This bias toward European ancestry populations in association screening also exists for other analyses and methods that are often developed and tested on European ancestry only. However, existing data in non-European populations, which are often of modest sample size, could benefit from innovative approaches as recently illustrated in the context of polygenic risk scores.

**Methods:** Here, we extend and assess the potential limitations and gain of our multi-trait GWAS pipeline, **JASS** (**J**oint **A**nalysis of **S**ummary **S**tatistics), for the analysis of non-European ancestries. To this end, we conducted the joint GWAS of 19 hematological traits and glycemic traits across five ancestries (European (EUR), admixed American (AMR), African (AFR), East Asian (EAS), South-East Asian (SAS)).

**Results:** We detected 367 new genome-wide significant associations in non-European populations (15 in Admixed American (AMR), 72 in African (AFR) and 280 in East Asian (EAS)). New associations detected represent 5%, 17% and 13% of associations in the AFR, AMR and EAS populations, respectively. Overall, multi-trait testing increases the replication of European associated loci in non-European ancestry by 15%. Pleiotropic effects were highly similar at significant loci across ancestries (e.g. the mean correlation between multi-trait genetic effects of EUR and EAS ancestries was 0.88). For hematological traits, strong discrepancies in multitrait genetic effects are tied to known evolutionary divergences: the ARKC1 loci, which is adaptive to overcome the *p.vivax* induced malaria.

**Conclusions:** Multi-trait GWAS can be a valuable tool to narrow the genetic knowledge gap between European and non-European populations.
