## Supplementary Tables for "Multi-trait GWAS for diverse ancestries: Mapping the knowledge gap": Table S1 - Methodological development ancestry.xlsx

### Sheet: Feuille 1
Table S1 - Ancestries used in recently published methodological development in Statistical genetics
Date	Author	Publication Title	Title	DOI	Has simulation	Real data type	If real data human, which ancestry were considered
2021-01-01	Lee, Cue Hyunkyu; Shi, Huwenbo; Pasaniuc, Bogdan; Eskin, Eleazar; Han, Buhm	The American Journal of Human Genetics	PLEIO: a method to map and interpret pleiotropic loci with GWAS summary statistics	10.1016/j.ajhg.2020.11.017	Simulation	human	European, multiple ancestry GWAS
2023-01-01	Zhou, Geyu; Chen, Tianqi; Zhao, Hongyu	The American Journal of Human Genetics	SDPRX: A statistical method for cross-population prediction of complex traits	10.1016/j.ajhg.2022.11.007	Simulation	human	African, European, East-Asian
2023-01-01	Berrandou, Takiy-Eddine; Balding, David; Speed, Doug	The American Journal of Human Genetics	LDAK-GBAT: Fast and powerful gene-based association testing using summary statistics	10.1016/j.ajhg.2022.11.010	Simulation	human	European
2023-01-01	Okamoto, Jeffrey; Wang, Lijia; Yin, Xianyong; Luca, Francesca; Pique-Regi, Roger; Helms, Adam; Im, Hae Kyung; Morrison, Jean; Wen, Xiaoquan	The American Journal of Human Genetics	Probabilistic integration of transcriptome-wide association studies and colocalization analysis identifies key molecular pathways of complex traits	10.1016/j.ajhg.2022.12.002	Simulation	human	European
2023-04-01	Lin, Zhaotong; Xue, Haoran; Pan, Wei	The American Journal of Human Genetics	Robust multivariable Mendelian randomization based on constrained maximum likelihood	10.1016/j.ajhg.2023.02.014	Simulation	human	European
2023-05-01	Zabad, Shadi; Gravel, Simon; Li, Yue	The American Journal of Human Genetics	Fast and accurate Bayesian polygenic risk modeling with variational inference	10.1016/j.ajhg.2023.03.009	Simulation	human	Chinese, European, Nigerian
2023-05-01	Bi, Wenjian; Zhou, Wei; Zhang, Peipei; Sun, Yaoyao; Yue, Weihua; Lee, Seunggeun	The American Journal of Human Genetics	Scalable mixed model methods for set-based association studies on large-scale categorical data analysis and its application to exome-sequencing data in UK Biobank	10.1016/j.ajhg.2023.03.010	Simulation	human	European
2021-12-14	Darrous, Liza; Mounier, Ninon; Kutalik, Zoltán	Nature Communications	Simultaneous estimation of bi-directional causal effects and heritable confounding from GWAS summary statistics	10.1038/s41467-021-26970-w	Simulation	human	European
2021-12-08	Chen, Wenhan; Wu, Yang; Zheng, Zhili; Qi, Ting; Visscher, Peter M.; Zhu, Zhihong; Yang, Jian	Nature Communications	Improved analyses of GWAS summary statistics by reducing data heterogeneity and errors	10.1038/s41467-021-27438-7	Simulation	human	European
2023-02-14	Miao, Jiacheng; Guo, Hanmin; Song, Gefei; Zhao, Zijie; Hou, Lin; Lu, Qiongshi	Nature Communications	Quantifying portable genetic effects and improving cross-ancestry genetic prediction with GWAS summary statistics	10.1038/s41467-023-36544-7		human	European, East Asian
2023-02-28	Wang, Meida; Cao, Xuewei; Zhang, Shuanglin; Sha, Qiuying	Scientific Reports	A clustering linear combination method for multiple phenotype association studies based on GWAS summary statistics	10.1038/s41598-023-30415-3	Simulation	human	European
2021-09-02	Zhang, Yiliang; Cheng, Youshu; Jiang, Wei; Ye, Yixuan; Lu, Qiongshi; Zhao, Hongyu	Briefings in Bioinformatics	Comparison of methods for estimating genetic correlation between complex traits using GWAS summary statistics	10.1093/bib/bbaa442	Simulation	human	European
2021-08-25	Gerring, Zachary F; Mina-Vargas, Angela; Gamazon, Eric R; Derks, Eske M	Bioinformatics	E-MAGMA: an eQTL-informed method to identify risk genes using genome-wide association study summary statistics	10.1093/bioinformatics/btab115	Simulation
2023-03-01	Pereira Zanetti, João Paulo; Peres Oliveira, Lucas; Chindelevitch, Leonid; Meidanis, João	Bioinformatics	Generalizations of the genomic rank distance to indels	10.1093/bioinformatics/btad087	Simulation	bacteria
2023-03-01	Pirinen, Matti	Bioinformatics	linemodels: clustering effects based on linear relationships	10.1093/bioinformatics/btad115		human	Multi ancestry GWAS
2023-03-01	Cheng, Jian; Maltecca, Christian; VanRaden, Paul M; O'Connell, Jeffrey R; Ma, Li; Jiang, Jicai	Bioinformatics	SLEMM: million-scale genomic predictions with window-based SNP weighting	10.1093/bioinformatics/btad127	Simulation	animal	chicken, bull, pig
2023-04-03	Zhang, Ziang; Sun, Lei	Bioinformatics	The hidden factor: accounting for covariate effects in power and sample size computation for a binary trait	10.1093/bioinformatics/btad139	Simulation	human	European, African
2023-04-03	Fu, Sheng; Deng, Lu; Zhang, Han; Qin, Jing; Yu, Kai	Bioinformatics	Integrative analysis of individual-level data and high-dimensional summary statistics	10.1093/bioinformatics/btad156	Simulation	human	European
2023-04-03	Prates, Lucas; Lemes, Renan B; Hünemeier, Tábita; Leonardi, Florencia	Bioinformatics	Population-based change-point detection for the identification of homozygosity islands	10.1093/bioinformatics/btad170	Simulation	human	African, European
2023-04-03	Bu, Deliang; Wang, Xiao; Li, Qizhai	Bioinformatics	Summary statistics-based association test for identifying the pleiotropic effects with set of genetic variants	10.1093/bioinformatics/btad182	Simulation	human	European
2023-04-03	Head, S Taylor; Leslie, Elizabeth J; Cutler, David J; Epstein, Michael P	Bioinformatics	POIROT: a powerful test for parent-of-origin effects in unrelated samples leveraging multiple phenotypes	10.1093/bioinformatics/btad199	Simulation	human	European
2023-05-04	Wang, Xinran; Lu, Zeyun; Bhattacharya, Arjun; Pasaniuc, Bogdan; Mancuso, Nicholas	Bioinformatics	twas_sim, a Python-based tool for simulation and power analysis of transcriptome-wide association analysis	10.1093/bioinformatics/btad288	Simulation
2023-05-04	Wang, Jinjuan; Long, Mingya; Li, Qizhai	Bioinformatics	A maximum kernel-based association test to detect the pleiotropic genetic effects on multiple phenotypes	10.1093/bioinformatics/btad291	Simulation	animal
2021-12-13	Lu, Haojie; Qiao, Jiahao; Shao, Zhonghe; Wang, Ting; Huang, Shuiping; Zeng, Ping	BMC Medicine	A comprehensive gene-centric pleiotropic association analysis for 14 psychiatric disorders with GWAS summary statistics	10.1186/s12916-021-02186-z		human	European
2022-06-02	Belonogova, Nadezhda M.; Svishcheva, Gulnara R.; Kirichenko, Anatoly V.; Zorkoltseva, Irina V.; Tsepilov, Yakov A.; Axenovich, Tatiana I.	PLOS Computational Biology	sumSTAAR: A flexible framework for gene-based association studies using GWAS summary statistics	10.1371/journal.pcbi.1010172	Simulation	human	European
