## Supplementary Tables for "Multi-trait GWAS for diverse ancestries: Mapping the knowledge gap": Table S2. GWAS Summary Statistics considered for each superpopulation.xlsx

### Sheet: Feuille 1
Table S1: GWAS Summary Statistics considered for each superpopulation
	Superpopulation		EUR
Trait Name	Abbreviations	Consortium	#IND	#SNP	#SNP matching Ref	#SNP after imputation	Ref	Data Link
White blood cell count	WBC	BCT	562 243	46 732 905	6 787 137	8 260 734	Chen MH et al. 2020	http://ftp.ebi.ac.uk/pub/databases/gwas/summary_statistics/GCST90002001-GCST90003000/GCST90002374/harmonised/32888493-GCST90002374-EFO_0007988.h.tsv.gz
Red blood cell count	RBC	BCT	545 203	46 753 782	6 795 161	8 268 549	Chen MH et al. 2020	http://ftp.ebi.ac.uk/pub/databases/gwas/summary_statistics/GCST90002001-GCST90003000/GCST90002363/harmonised/32888493-GCST90002363-EFO_0007978.h.tsv.gz
Red blood cell count distribution width	RDW	BCT	531 774	45 998 975	6 796 822	8 269 330	Chen MH et al. 2020	http://ftp.ebi.ac.uk/pub/databases/gwas/summary_statistics/GCST90002001-GCST90003000/GCST90002369/harmonised/32888493-GCST90002369-EFO_0005192.h.tsv.gz
Basophil	BASO	BCT	474 001	46 173 875	6 817 872	8 291 477	Chen MH et al. 2020	http://ftp.ebi.ac.uk/pub/databases/gwas/summary_statistics/GCST90002001-GCST90003000/GCST90002292/harmonised/32888493-GCST90002292-EFO_0005090.h.tsv.gz
Eosinophil	EO	BCT	474 237	46 139 758	6 817 839	8 291 731	Chen MH et al. 2020	http://ftp.ebi.ac.uk/pub/databases/gwas/summary_statistics/GCST90002001-GCST90003000/GCST90002298/harmonised/32888493-GCST90002298-EFO_0004842.h.tsv.gz
Hematocrit	HCT	BCT	562 259	43 503 741	6 753 881	8 243 473	Chen MH et al. 2020	http://ftp.ebi.ac.uk/pub/databases/gwas/summary_statistics/GCST90002001-GCST90003000/GCST90002304/harmonised/32888493-GCST90002304-EFO_0004348.h.tsv.gz
Hemoglobin	HGB	BCT	563 946	46 762 830	6 786 607	8 260 183	Chen MH et al. 2020	http://ftp.ebi.ac.uk/pub/databases/gwas/summary_statistics/GCST90002001-GCST90003000/GCST90002310/harmonised/32888493-GCST90002310-EFO_0004509.h.tsv.gz
Lymphocyte	LYMPH	BCT	524 923	46 401 260	6 800 818	8 273 698	Chen MH et al. 2020	http://ftp.ebi.ac.uk/pub/databases/gwas/summary_statistics/GCST90002001-GCST90003000/GCST90002316/harmonised/32888493-GCST90002316-EFO_0004587.h.tsv.gz
Mean corpuscular hemoglobin	MCH	BCT	486 823	44 433 534	6 784 088	8 273 697	Chen MH et al. 2020	http://ftp.ebi.ac.uk/pub/databases/gwas/summary_statistics/GCST90002001-GCST90003000/GCST90002322/harmonised/32888493-GCST90002322-EFO_0004528.h.tsv.gz
Mean corpuscular volume	MCV	BCT	544 127	46 741 465	6 795 175	8 268 499	Chen MH et al. 2020	http://ftp.ebi.ac.uk/pub/databases/gwas/summary_statistics/GCST90002001-GCST90003000/GCST90002334/harmonised/32888493-GCST90002334-EFO_0004526.h.tsv.gz
Monocyte	MONO	BCT	521 594	46 398 015	6 800 404	8 273 631	Chen MH et al. 2020	http://ftp.ebi.ac.uk/pub/databases/gwas/summary_statistics/GCST90002001-GCST90003000/GCST90002340/harmonised/32888493-GCST90002340-EFO_0005091.h.tsv.gz
Mean platelet count volume	MPV	BCT	460 935	45 816 709	6 813 004	8 287 272	Chen MH et al. 2020	http://ftp.ebi.ac.uk/pub/databases/gwas/summary_statistics/GCST90002001-GCST90003000/GCST90002346/harmonised/32888493-GCST90002346-EFO_0004584.h.tsv.gz
Neutrophil	NEUT	BCT	519 288	46 386 648	6 802 777	8 275 466	Chen MH et al. 2020	http://ftp.ebi.ac.uk/pub/databases/gwas/summary_statistics/GCST90002001-GCST90003000/GCST90002351/harmonised/32888493-GCST90002351-EFO_0004833.h.tsv.gz
Platelet count	PLT	BCT	542 827	46 400 269	6 785 868	8 259 617	Chen MH et al. 2020	http://ftp.ebi.ac.uk/pub/databases/gwas/summary_statistics/GCST90002001-GCST90003000/GCST90002357/harmonised/32888493-GCST90002357-EFO_0004309.h.tsv.gz
Mean corpuscular hemoglobin concentration	MCHC	BCT	491 553	46 411 525	6 814 758	8 288 298	Chen MH et al. 2020	http://ftp.ebi.ac.uk/pub/databases/gwas/summary_statistics/GCST90002001-GCST90003000/GCST90002328/harmonised/32888493-GCST90002328-EFO_0004528.h.tsv.gz
Fasting insulin	FAST-INSULIN	MAGIC	151 013	29 778 564	5 175 877	6 650 577	Chen, J., Spracklen, C.N., Marenne, G.Â et al. 2021	http://ftp.ebi.ac.uk/pub/databases/gwas/summary_statistics/GCST90002001-GCST90003000/GCST90002238/harmonised/34059833-GCST90002238-EFO_0004467.h.tsv.gz
Fating glucose	FAST-GLUCOSE	MAGIC	200 622	31 136 580	5 132 382	6 602 328	Chen, J., Spracklen, C.N., Marenne, G.Â et al. 2021	http://ftp.ebi.ac.uk/pub/databases/gwas/summary_statistics/GCST90002001-GCST90003000/GCST90002232/harmonised/34059833-GCST90002232-EFO_0004468.h.tsv.gz
Two-hour glucose	GLUCOSE-TOLERANCE	MAGIC	63 396	27 364 024	5 379 908	6 832 429	Chen, J., Spracklen, C.N., Marenne, G.Â et al. 2021	http://ftp.ebi.ac.uk/pub/databases/gwas/summary_statistics/GCST90002001-GCST90003000/GCST90002227/harmonised/34059833-GCST90002227-EFO_0004307.h.tsv.gz
Glycated hemoglobin levels	HBA1C	MAGIC	146 806	30 817 671	5 056 660	6 528 343	Chen, J., Spracklen, C.N., Marenne, G.Â et al. 2021	http://ftp.ebi.ac.uk/pub/databases/gwas/summary_statistics/GCST90002001-GCST90003000/GCST90002244/harmonised/34059833-GCST90002244-EFO_0004541.h.tsv.gz
	Superpopulation		EAS
Trait Name	Abbreviations	Consortium	#IND	#SNP	#SNP matching Ref	#SNP after imputation	Ref	Data Link
White blood cell count	WBC	BCT	151 807	15 416 426	5 191 822	6 588 939	Chen MH et al. 2020	http://ftp.ebi.ac.uk/pub/databases/gwas/summary_statistics/GCST90002001-GCST90003000/GCST90002375/harmonised/32888493-GCST90002375-EFO_0007988.h.tsv.gz
Red blood cell count	RBC	BCT	150 708	15 415 590	5 192 689	6 589 856	Chen MH et al. 2020	http://ftp.ebi.ac.uk/pub/databases/gwas/summary_statistics/GCST90002001-GCST90003000/GCST90002364/harmonised/32888493-GCST90002364-EFO_0007978.h.tsv.gz
Basophil	BASO	BCT	81 042	14 996 477	5 217 204	6 614 759	Chen MH et al. 2020	http://ftp.ebi.ac.uk/pub/databases/gwas/summary_statistics/GCST90002001-GCST90003000/GCST90002293/harmonised/32888493-GCST90002293-EFO_0005090.h.tsv.gz
Eosinophil	EO	BCT	86 890	14 989 328	5 216 861	6 614 213	Chen MH et al. 2020	http://ftp.ebi.ac.uk/pub/databases/gwas/summary_statistics/GCST90002001-GCST90003000/GCST90002299/harmonised/32888493-GCST90002299-EFO_0004842.h.tsv.gz
Hematocrit	HCT	BCT	142 940	14 998 641	5 215 097	6 612 269	Chen MH et al. 2020	http://ftp.ebi.ac.uk/pub/databases/gwas/summary_statistics/GCST90002001-GCST90003000/GCST90002305/harmonised/32888493-GCST90002305-EFO_0004348.h.tsv.gz
Hemoglobin	HGB	BCT	149 861	15 414 920	5 192 519	6 589 656	Chen MH et al. 2020	http://ftp.ebi.ac.uk/pub/databases/gwas/summary_statistics/GCST90002001-GCST90003000/GCST90002311/harmonised/32888493-GCST90002311-EFO_0004509.h.tsv.gz
Lymphocyte	LYMPH	BCT	89 266	14 998 676	5 216 723	6 614 124	Chen MH et al. 2020	http://ftp.ebi.ac.uk/pub/databases/gwas/summary_statistics/GCST90002001-GCST90003000/GCST90002317/harmonised/32888493-GCST90002317-EFO_0004587.h.tsv.gz
Mean corpuscular hemoglobin	MCH	BCT	119 629	14 995 990	5 215 355	6 612 773	Chen MH et al. 2020	http://ftp.ebi.ac.uk/pub/databases/gwas/summary_statistics/GCST90002001-GCST90003000/GCST90002323/harmonised/32888493-GCST90002323-EFO_0004528.h.tsv.gz
Mean corpuscular volume	MCV	BCT	121 047	14 995 962	5 215 345	6 612 798	Chen MH et al. 2020	http://ftp.ebi.ac.uk/pub/databases/gwas/summary_statistics/GCST90002001-GCST90003000/GCST90002335/harmonised/32888493-GCST90002335-EFO_0004526.h.tsv.gz
Monocyte	MONO	BCT	88 929	14 998 668	5 217 042	6 614 445	Chen MH et al. 2020	http://ftp.ebi.ac.uk/pub/databases/gwas/summary_statistics/GCST90002001-GCST90003000/GCST90002341/harmonised/32888493-GCST90002341-EFO_0005091.h.tsv.gz
Neutrophil	NEUT	BCT	78 744	14 998 706	5 215 609	6 612 761	Chen MH et al. 2020	http://ftp.ebi.ac.uk/pub/databases/gwas/summary_statistics/GCST90002001-GCST90003000/GCST90002352/harmonised/32888493-GCST90002352-EFO_0004833.h.tsv.gz
Platelet count	PLT	BCT	145 648	15 416 257	5 192 290	6 589 646	Chen MH et al. 2020	http://ftp.ebi.ac.uk/pub/databases/gwas/summary_statistics/GCST90002001-GCST90003000/GCST90002358/harmonised/32888493-GCST90002358-EFO_0004309.h.tsv.gz
Mean corpuscular hemoglobin concentration	MCHC	BCT	126 151	14 944 326	5 215 235	6 612 614	Chen MH et al. 2020	http://ftp.ebi.ac.uk/pub/databases/gwas/summary_statistics/GCST90002001-GCST90003000/GCST90002329/harmonised/32888493-GCST90002329-EFO_0004528.h.tsv.gz
Fasting insulin	FAST-INSULIN	MAGIC	29 792	13 596 569	4 210 737	5 564 292	Chen, J., Spracklen, C.N., Marenne, G.Â et al. 2021	http://ftp.ebi.ac.uk/pub/databases/gwas/summary_statistics/GCST90002001-GCST90003000/GCST90002237/harmonised/34059833-GCST90002237-EFO_0004467.h.tsv.gz
Fating glucose	FAST-GLUCOSE	MAGIC	35 619	14 262 982	4 368 822	5 762 382	Chen, J., Spracklen, C.N., Marenne, G.Â et al. 2021	http://ftp.ebi.ac.uk/pub/databases/gwas/summary_statistics/GCST90002001-GCST90003000/GCST90002231/harmonised/34059833-GCST90002231-EFO_0004468.h.tsv.gz
Two-hour glucose	GLUCOSE-TOLERANCE	MAGIC	8 509	8 437 224	3 680 354	4 934 125	Chen, J., Spracklen, C.N., Marenne, G.Â et al. 2021	http://ftp.ebi.ac.uk/pub/databases/gwas/summary_statistics/GCST90002001-GCST90003000/GCST90002226/harmonised/34059833-GCST90002226-EFO_0004307.h.tsv.gz
Glycated hemoglobin levels	HBA1C	MAGIC	33 307	14 536 807	4 301 561	5 697 295	Chen, J., Spracklen, C.N., Marenne, G.Â et al. 2021	http://ftp.ebi.ac.uk/pub/databases/gwas/summary_statistics/GCST90002001-GCST90003000/GCST90002243/harmonised/34059833-GCST90002243-EFO_0004541.h.tsv.gz
	Superpopulation		AMR
Trait Name	Abbreviations	Consortium	#IND	#SNP	#SNP matching Ref	#SNP after imputation	Ref	Data Link
White blood cell count	WBC	BCT	9 368	26 793 071	7 427 493	8 407 955	Chen MH et al. 2020	http://ftp.ebi.ac.uk/pub/databases/gwas/summary_statistics/GCST90002001-GCST90003000/GCST90002376/harmonised/32888493-GCST90002376-EFO_0007988.h.tsv.gz
Red blood cell count	RBC	BCT	9 302	26 678 986	7 410 967	8 391 670	Chen MH et al. 2020	http://ftp.ebi.ac.uk/pub/databases/gwas/summary_statistics/GCST90002001-GCST90003000/GCST90002365/harmonised/32888493-GCST90002365-EFO_0007978.h.tsv.gz
Red blood cell count distribution width	RDW	BCT	8 526	26 661 054	7 452 091	8 432 947	Chen MH et al. 2020	http://ftp.ebi.ac.uk/pub/databases/gwas/summary_statistics/GCST90002001-GCST90003000/GCST90002370/harmonised/32888493-GCST90002370-EFO_0005192.h.tsv.gz
Basophil	BASO	BCT	2 969	23 649 222	7 442 180	8 423 048	Chen MH et al. 2020	http://ftp.ebi.ac.uk/pub/databases/gwas/summary_statistics/GCST90002001-GCST90003000/GCST90002294/harmonised/32888493-GCST90002294-EFO_0005090.h.tsv.gz
Eosinophil	EO	BCT	2 966	23 648 385	7 406 370	8 386 965	Chen MH et al. 2020	http://ftp.ebi.ac.uk/pub/databases/gwas/summary_statistics/GCST90002001-GCST90003000/GCST90002300/harmonised/32888493-GCST90002300-EFO_0004842.h.tsv.gz
Hematocrit	HCT	BCT	9 301	26 678 990	7 405 375	8 386 027	Chen MH et al. 2020	http://ftp.ebi.ac.uk/pub/databases/gwas/summary_statistics/GCST90002001-GCST90003000/GCST90002306/harmonised/32888493-GCST90002306-EFO_0004348.h.tsv.gz
Hemoglobin	HGB	BCT	9 302	26 678 990	7 404 762	8 385 381	Chen MH et al. 2020	http://ftp.ebi.ac.uk/pub/databases/gwas/summary_statistics/GCST90002001-GCST90003000/GCST90002312/harmonised/32888493-GCST90002312-EFO_0004509.h.tsv.gz
Lymphocyte	LYMPH	BCT	7 541	25 529 631	7 394 565	8 375 149	Chen MH et al. 2020	http://ftp.ebi.ac.uk/pub/databases/gwas/summary_statistics/GCST90002001-GCST90003000/GCST90002318/harmonised/32888493-GCST90002318-EFO_0004587.h.tsv.gz
Mean corpuscular hemoglobin	MCH	BCT	3 518	24 882 286	7 442 053	8 423 826	Chen MH et al. 2020	http://ftp.ebi.ac.uk/pub/databases/gwas/summary_statistics/GCST90002001-GCST90003000/GCST90002324/harmonised/32888493-GCST90002324-EFO_0004528.h.tsv.gz
Mean corpuscular volume	MCV	BCT	9 298	26 678 866	7 407 182	8 387 814	Chen MH et al. 2020	http://ftp.ebi.ac.uk/pub/databases/gwas/summary_statistics/GCST90002001-GCST90003000/GCST90002336/harmonised/32888493-GCST90002336-EFO_0004526.h.tsv.gz
Monocyte	MONO	BCT	7 543	25 529 622	7 418 508	8 398 819	Chen MH et al. 2020	http://ftp.ebi.ac.uk/pub/databases/gwas/summary_statistics/GCST90002001-GCST90003000/GCST90002342/harmonised/32888493-GCST90002342-EFO_0005091.h.tsv.gz
Mean platelet count volume	MPV	BCT	2 810	24 761 433	7 608 596	8 591 981	Chen MH et al. 2020	http://ftp.ebi.ac.uk/pub/databases/gwas/summary_statistics/GCST90002001-GCST90003000/GCST90002347/harmonised/32888493-GCST90002347-EFO_0004584.h.tsv.gz
Neutrophil	NEUT	BCT	7 542	25 529 621	7 420 654	8 400 933	Chen MH et al. 2020	http://ftp.ebi.ac.uk/pub/databases/gwas/summary_statistics/GCST90002001-GCST90003000/GCST90002353/harmonised/32888493-GCST90002353-EFO_0004833.h.tsv.gz
Platelet count	PLT	BCT	9 367	26 793 080	7 406 612	8 387 243	Chen MH et al. 2020	http://ftp.ebi.ac.uk/pub/databases/gwas/summary_statistics/GCST90002001-GCST90003000/GCST90002359/harmonised/32888493-GCST90002359-EFO_0004309.h.tsv.gz
Mean corpuscular hemoglobin concentration	MCHC	BCT	3 518	24 882 270	7 447 702	8 429 249	Chen MH et al. 2020	http://ftp.ebi.ac.uk/pub/databases/gwas/summary_statistics/GCST90002001-GCST90003000/GCST90002330/harmonised/32888493-GCST90002330-EFO_0004528.h.tsv.gz
Fasting insulin	FAST-INSULIN	MAGIC	16 386	24 639 406	2 205 954	2 619 443	Chen, J., Spracklen, C.N., Marenne, G.Â et al. 2021	http://ftp.ebi.ac.uk/pub/databases/gwas/summary_statistics/GCST90002001-GCST90003000/GCST90002239/harmonised/34059833-GCST90002239-EFO_0004467.h.tsv.gz
Fating glucose	FAST-GLUCOSE	MAGIC	19 247	26 565 987	2 014 537	2 384 144	Chen, J., Spracklen, C.N., Marenne, G.Â et al. 2021	http://ftp.ebi.ac.uk/pub/databases/gwas/summary_statistics/GCST90002001-GCST90003000/GCST90002233/harmonised/34059833-GCST90002233-EFO_0004468.h.tsv.gz
Two-hour glucose	GLUCOSE-TOLERANCE	MAGIC	12 578	23 169 623	2 115 434	2 499 595	Chen, J., Spracklen, C.N., Marenne, G.Â et al. 2021	http://ftp.ebi.ac.uk/pub/databases/gwas/summary_statistics/GCST90002001-GCST90003000/GCST90002228/harmonised/34059833-GCST90002228-EFO_0004307.h.tsv.gz
Glycated hemoglobin levels	HBA1C	MAGIC	15 248	27 539 786	1 744 763	2 056 595	Chen, J., Spracklen, C.N., Marenne, G.Â et al. 2021	http://ftp.ebi.ac.uk/pub/databases/gwas/summary_statistics/GCST90002001-GCST90003000/GCST90002245/harmonised/34059833-GCST90002245-EFO_0004541.h.tsv.gz
	Superpopulation		AFR
Trait Name	Abbreviations	Consortium	#IND	#SNP	#SNP matching Ref	#SNP after imputation	Ref	Data Link
White blood cell count	WBC	BCT	15 061	34 202 140	11 236 947	11 942 538	Chen MH et al. 2020	http://ftp.ebi.ac.uk/pub/databases/gwas/summary_statistics/GCST90002001-GCST90003000/GCST90002373/harmonised/32888493-GCST90002373-EFO_0007988.h.tsv.gz
Red blood cell count	RBC	BCT	14 222	34 022 585	11 262 744	11 967 019	Chen MH et al. 2020	http://ftp.ebi.ac.uk/pub/databases/gwas/summary_statistics/GCST90002001-GCST90003000/GCST90002362/harmonised/32888493-GCST90002362-EFO_0007978.h.tsv.gz
Red blood cell count distribution width	RDW	BCT	13 519	34 004 476	11 253 211	11 956 768	Chen MH et al. 2020	http://ftp.ebi.ac.uk/pub/databases/gwas/summary_statistics/GCST90002001-GCST90003000/GCST90002368/harmonised/32888493-GCST90002368-EFO_0005192.h.tsv.gz
Basophil	BASO	BCT	11 502	33 262 898	11 325 233	12 031 361	Chen MH et al. 2020	http://ftp.ebi.ac.uk/pub/databases/gwas/summary_statistics/GCST90002001-GCST90003000/GCST90002291/harmonised/32888493-GCST90002291-EFO_0005090.h.tsv.gz
Eosinophil	EO	BCT	11 615	33 284 613	11 313 531	12 019 038	Chen MH et al. 2020	http://ftp.ebi.ac.uk/pub/databases/gwas/summary_statistics/GCST90002001-GCST90003000/GCST90002297/harmonised/32888493-GCST90002297-EFO_0004842.h.tsv.gz
Hematocrit	HCT	BCT	15 134	34 208 060	11 238 434	11 944 194	Chen MH et al. 2020	http://ftp.ebi.ac.uk/pub/databases/gwas/summary_statistics/GCST90002001-GCST90003000/GCST90002303/harmonised/32888493-GCST90002303-EFO_0004348.h.tsv.gz
Hemoglobin	HGB	BCT	15 133	34 208 037	11 245 368	11 951 262	Chen MH et al. 2020	http://ftp.ebi.ac.uk/pub/databases/gwas/summary_statistics/GCST90002001-GCST90003000/GCST90002309/harmonised/32888493-GCST90002309-EFO_0004509.h.tsv.gz
Lymphocyte	LYMPH	BCT	13 477	33 802 361	11 288 543	11 993 678	Chen MH et al. 2020	http://ftp.ebi.ac.uk/pub/databases/gwas/summary_statistics/GCST90002001-GCST90003000/GCST90002315/harmonised/32888493-GCST90002315-EFO_0004587.h.tsv.gz
Mean corpuscular hemoglobin	MCH	BCT	11 974	33 390 028	11 322 567	12 028 522	Chen MH et al. 2020	http://ftp.ebi.ac.uk/pub/databases/gwas/summary_statistics/GCST90002001-GCST90003000/GCST90002321/harmonised/32888493-GCST90002321-EFO_0004528.h.tsv.gz
Mean corpuscular volume	MCV	BCT	14 222	34 022 661	11 264 737	11 969 076	Chen MH et al. 2020	http://ftp.ebi.ac.uk/pub/databases/gwas/summary_statistics/GCST90002001-GCST90003000/GCST90002333/harmonised/32888493-GCST90002333-EFO_0004526.h.tsv.gz
Monocyte	MONO	BCT	13 471	33 799 118	11 286 079	11 991 056	Chen MH et al. 2020	http://ftp.ebi.ac.uk/pub/databases/gwas/summary_statistics/GCST90002001-GCST90003000/GCST90002339/harmonised/32888493-GCST90002339-EFO_0005091.h.tsv.gz
Mean platelet count volume	MPV	BCT	10 737	33 388 582	11 494 164	12 210 188	Chen MH et al. 2020	http://ftp.ebi.ac.uk/pub/databases/gwas/summary_statistics/GCST90002001-GCST90003000/GCST90002345/harmonised/32888493-GCST90002345-EFO_0004584.h.tsv.gz
Neutrophil	NEUT	BCT	13 476	33 803 159	11 273 425	11 977 867	Chen MH et al. 2020	http://ftp.ebi.ac.uk/pub/databases/gwas/summary_statistics/GCST90002001-GCST90003000/GCST90002350/harmonised/32888493-GCST90002350-EFO_0004833.h.tsv.gz
Platelet count	PLT	BCT	15 171	34 214 820	11 245 641	11 951 638	Chen MH et al. 2020	http://ftp.ebi.ac.uk/pub/databases/gwas/summary_statistics/GCST90002001-GCST90003000/GCST90002356/harmonised/32888493-GCST90002356-EFO_0004309.h.tsv.gz
Mean corpuscular hemoglobin concentration	MCHC	BCT	12 766	33 562 537	11 238 120	11 944 357	Chen MH et al. 2020	http://ftp.ebi.ac.uk/pub/databases/gwas/summary_statistics/GCST90002001-GCST90003000/GCST90002327/harmonised/32888493-GCST90002327-EFO_0004528.h.tsv.gz
Fasting insulin	FAST-INSULIN	MAGIC	8 101	24 711 211	1 719 362	1 837 634	Chen, J., Spracklen, C.N., Marenne, G.Â et al. 2021	http://ftp.ebi.ac.uk/pub/databases/gwas/summary_statistics/GCST90002001-GCST90003000/GCST90002236/harmonised/34059833-GCST90002236-EFO_0004467.h.tsv.gz
Fating glucose	FAST-GLUCOSE	MAGIC	16 579	26 200 007	1 708 217	1 826 495	Chen, J., Spracklen, C.N., Marenne, G.Â et al. 2021	http://ftp.ebi.ac.uk/pub/databases/gwas/summary_statistics/GCST90002001-GCST90003000/GCST90002230/harmonised/34059833-GCST90002230-EFO_0004468.h.tsv.gz
Two-hour glucose	GLUCOSE-TOLERANCE	MAGIC	1 431	21 410 784	1 712 197	1 828 261	Chen, J., Spracklen, C.N., Marenne, G.Â et al. 2021	http://ftp.ebi.ac.uk/pub/databases/gwas/summary_statistics/GCST90002001-GCST90003000/GCST90002225/harmonised/34059833-GCST90002225-EFO_0004307.h.tsv.gz
Glycated hemoglobin levels	HBA1C	MAGIC	6 647	25 041 390	1 723 563	1 841 153	Chen, J., Spracklen, C.N., Marenne, G.Â et al. 2021	http://ftp.ebi.ac.uk/pub/databases/gwas/summary_statistics/GCST90002001-GCST90003000/GCST90002242/harmonised/34059833-GCST90002242-EFO_0004541.h.tsv.gz
	Superpopulation		SAS
	Outcome	Consortium	#IND	#SNP	#SNP matching	#SNP after imputation	Ref	Data Link
Red blood cell count	RBC	BCT	8189	28 493 162			Chen MH et al. 2020	http://ftp.ebi.ac.uk/pub/databases/gwas/summary_statistics/GCST90002001-GCST90003000/GCST90002366/harmonised/32888493-GCST90002366-EFO_0007978.h.tsv.gz
Red cell distribution width	RDW	BCT	8166	28471494			Chen MH et al. 2020	http://ftp.ebi.ac.uk/pub/databases/gwas/summary_statistics/GCST90002001-GCST90003000/GCST90002371/harmonised/32888493-GCST90002371-EFO_0005192.h.tsv.gz
White blood cell count	WBC	BCT	8188	28492541			Chen MH et al. 2020	http://ftp.ebi.ac.uk/pub/databases/gwas/summary_statistics/GCST90002001-GCST90003000/GCST90002377/harmonised/32888493-GCST90002377-EFO_0007988.h.tsv.gz
Basophil count	BASO	BCT	8149	28457669			Chen MH et al. 2020	http://ftp.ebi.ac.uk/pub/databases/gwas/summary_statistics/GCST90002001-GCST90003000/GCST90002295/harmonised/32888493-GCST90002295-EFO_0005090.h.tsv.gz
Eosinophil count	EO	BCT	8142	28445528			Chen MH et al. 2020	http://ftp.ebi.ac.uk/pub/databases/gwas/summary_statistics/GCST90002001-GCST90003000/GCST90002301/harmonised/32888493-GCST90002301-EFO_0004842.h.tsv.gz
Hematocrit	HCT	BCT	8189	28493283			Chen MH et al. 2020	http://ftp.ebi.ac.uk/pub/databases/gwas/summary_statistics/GCST90002001-GCST90003000/GCST90002307/harmonised/32888493-GCST90002307-EFO_0004348.h.tsv.gz
Hemoglobin concentration	HGB	BCT	8189	28493177			Chen MH et al. 2020	http://ftp.ebi.ac.uk/pub/databases/gwas/summary_statistics/GCST90002001-GCST90003000/GCST90002313/harmonised/32888493-GCST90002313-EFO_0004509.h.tsv.gz
Monocyte count	MONO	BCT	7043	28465834			Chen MH et al. 2020	http://ftp.ebi.ac.uk/pub/databases/gwas/summary_statistics/GCST90002001-GCST90003000/GCST90002343/harmonised/32888493-GCST90002343-EFO_0005091.h.tsv.gz
Mean platelet volume	MPV	BCT	8189	28493265			Chen MH et al. 2020	http://ftp.ebi.ac.uk/pub/databases/gwas/summary_statistics/GCST90002001-GCST90003000/GCST90002348/harmonised/32888493-GCST90002348-EFO_0004584.h.tsv.gz
Neutrophil count	NEUT	BCT	8165	28471362			Chen MH et al. 2020	http://ftp.ebi.ac.uk/pub/databases/gwas/summary_statistics/GCST90002001-GCST90003000/GCST90002354/harmonised/32888493-GCST90002354-EFO_0004833.h.tsv.gz
Platelet count	PLT	BCT	8188	28492373			Chen MH et al. 2020	http://ftp.ebi.ac.uk/pub/databases/gwas/summary_statistics/GCST90002001-GCST90003000/GCST90002360/harmonised/32888493-GCST90002360-EFO_0004309.h.tsv.gz
Lymphocyte count	LYMPH	BCT	8163	28469925			Chen MH et al. 2020	http://ftp.ebi.ac.uk/pub/databases/gwas/summary_statistics/GCST90002001-GCST90003000/GCST90002319/harmonised/32888493-GCST90002319-EFO_0004587.h.tsv.gz
Mean corpuscular hemoglobin	MCH	BCT	8181	28486451			Chen MH et al. 2020	http://ftp.ebi.ac.uk/pub/databases/gwas/summary_statistics/GCST90002001-GCST90003000/GCST90002325/harmonised/32888493-GCST90002325-EFO_0004528.h.tsv.gz
Mean corpuscular hemoglobin concentration	MCHC	BCT	8185	28487724			Chen MH et al. 2020	http://ftp.ebi.ac.uk/pub/databases/gwas/summary_statistics/GCST90002001-GCST90003000/GCST90002331/harmonised/32888493-GCST90002331-EFO_0004528.h.tsv.gz
Mean corpuscular volume	MCV	BCT	8188	28492174			Chen MH et al. 2020	http://ftp.ebi.ac.uk/pub/databases/gwas/summary_statistics/GCST90002001-GCST90003000/GCST90002337/harmonised/32888493-GCST90002337-EFO_0004526.h.tsv.gz
Fasting glucose	FAST-GLUCOSE	MAGIC	9343	20 274 841			Chen, J., Spracklen, C.N., Marenne, G.Â et al. 2021	http://ftp.ebi.ac.uk/pub/databases/gwas/summary_statistics/GCST90002001-GCST90003000/GCST90002234/harmonised/34059833-GCST90002234-EFO_0004468.h.tsv.gz
Fasting insulin	FAST-INSULIN	MAGIC	8353	20092343			Chen, J., Spracklen, C.N., Marenne, G.Â et al. 2021	http://ftp.ebi.ac.uk/pub/databases/gwas/summary_statistics/GCST90002001-GCST90003000/GCST90002240/harmonised/34059833-GCST90002240-EFO_0004467.h.tsv.gz
Glycated hemoglobin levels	HBA1C	MAGIC	9525	19922415			Chen, J., Spracklen, C.N., Marenne, G.Â et al. 2021	http://ftp.ebi.ac.uk/pub/databases/gwas/summary_statistics/GCST90002001-GCST90003000/GCST90002246/harmonised/34059833-GCST90002246-EFO_0004541.h.tsv.gz
