## Supplementary Tables for "Multi-trait GWAS for diverse ancestries: Mapping the knowledge gap": Table S4 - H0 matrices.xlsx

### Sheet: Feuille 1
Table S2 : Covariances of Zscores under the null hypothesis (no genetic effects)
Covariance under the null for EUR ancestry
	MPV	WBC	NEUT	MCH	LYMPH	HBA1C	EO	FAST-INSULIN	MCHC	HGB	PLT	HCT	RBC	GLUCOSE-TOLERANCE	FAST-GLUCOSE	MONO	MCV	BASO	RDW
MPV	1.3082	0.0173	0.0191	-0.0667	-0.0053	0.0079	0.012	-0.0031	-0.1152	0.0191	-0.5561	0.0542	0.0618	0.0027	0.0014	0.0275	-0.0207	0.0449	0.0341
WBC	0.0173	1.2227	1.0618	-0.0759	0.6067	0.0388	0.2861	0.0256	-0.115	0.1743	0.3741	0.2119	0.2097	0.009	0.0073	0.5918	-0.0359	0.3436	0.0771
NEUT	0.0191	1.0618	1.195	-0.0755	0.1726	0.0219	0.1102	0.0136	-0.0939	0.1511	0.297	0.1806	0.1901	0.0075	0.0051	0.388	-0.0445	0.2429	0.0775
MCH	-0.0667	-0.0759	-0.0755	1.2627	-0.0297	-0.0137	-0.0801	-0.0043	0.5596	0.1712	-0.1159	-0.0039	-0.6212	-0.0025	0.0239	-0.0113	1.1154	-0.033	-0.3956
LYMPH	-0.0053	0.6067	0.1726	-0.0297	1.1974	0.0403	0.2437	0.0151	-0.0621	0.1071	0.2305	0.1299	0.1209	0.0028	0.0109	0.3775	-0.0058	0.2558	-0.002
HBA1C	0.0079	0.0388	0.0219	-0.0137	0.0403	1.043	0.0282	0.0518	-0.0352	-0.0198	0.0376	-0.0069	-0.0162	0.0662	0.181	0.0242	0.0031	0.0226	0.0237
EO	0.012	0.2861	0.1102	-0.0801	0.2437	0.0282	1.2068	0.0126	-0.0567	0.0179	0.1352	0.0356	0.0677	0.008	0.0038	0.2769	-0.0635	0.195	0.0306
FAST-INSULIN	-0.0031	0.0256	0.0136	-0.0043	0.0151	0.0518	0.0126	1.0327	0.0142	0.0426	0.002	0.0384	0.0384	0.1113	0.2304	0.0229	-0.0129	0.0035	-0.0009
MCHC	-0.1152	-0.115	-0.0939	0.5596	-0.0621	-0.0352	-0.0567	0.0142	1.0914	0.1901	-0.1443	-0.1412	-0.1909	0.0025	0.02	-0.0802	0.0921	-0.0622	-0.3448
HGB	0.0191	0.1743	0.1511	0.1712	0.1071	-0.0198	0.0179	0.0426	0.1901	1.2277	-0.112	1.152	0.9429	0.0053	0.0087	0.1049	0.1134	0.043	-0.1784
PLT	-0.5561	0.3741	0.297	-0.1159	0.2305	0.0376	0.1352	0.002	-0.1443	-0.112	1.2895	-0.0669	-0.0192	0.0004	-0.0014	0.2352	-0.0681	0.161	0.0956
HCT	0.0542	0.2119	0.1806	-0.0039	0.1299	-0.0069	0.0356	0.0384	-0.1412	1.152	-0.0669	1.2292	1.0183	0.0038	0.0031	0.1317	0.0907	0.0621	-0.0667
RBC	0.0618	0.2097	0.1901	-0.6212	0.1209	-0.0162	0.0677	0.0384	-0.1909	0.9429	-0.0192	1.0183	1.2921	0.0082	-0.0086	0.1072	-0.6345	0.0635	0.1098
GLUCOSE-TOLERANCE	0.0027	0.009	0.0075	-0.0025	0.0028	0.0662	0.008	0.1113	0.0025	0.0053	0.0004	0.0038	0.0082	1.0171	0.1576	0.0014	-0.0062	0.0008	-0.0052
FAST-GLUCOSE	0.0014	0.0073	0.0051	0.0239	0.0109	0.181	0.0038	0.2304	0.02	0.0087	-0.0014	0.0031	-0.0086	0.1576	1.0967	-0.0043	0.016	-0.0025	-0.0146
MONO	0.0275	0.5918	0.388	-0.0113	0.3775	0.0242	0.2769	0.0229	-0.0802	0.1049	0.2352	0.1317	0.1072	0.0014	-0.0043	1.3043	0.0244	0.2475	0.0668
MCV	-0.0207	-0.0359	-0.0445	1.1154	-0.0058	0.0031	-0.0635	-0.0129	0.0921	0.1134	-0.0681	0.0907	-0.6345	-0.0062	0.016	0.0244	1.3003	-0.011	-0.2964
BASO	0.0449	0.3436	0.2429	-0.033	0.2558	0.0226	0.195	0.0035	-0.0622	0.043	0.161	0.0621	0.0635	0.0008	-0.0025	0.2475	-0.011	1.0847	0.0527
RDW	0.0341	0.0771	0.0775	-0.3956	-0.002	0.0237	0.0306	-0.0009	-0.3448	-0.1784	0.0956	-0.0667	0.1098	-0.0052	-0.0146	0.0668	-0.2964	0.0527	1.1772
Covariance under the null for EAS ancestry
	LYMPH	NEUT	MCV	EO	MONO	RBC	HGB	MCH	HBA1C	HCT	FAST-INSULIN	WBC	GLUCOSE-TOLERANCE	BASO	MCHC	PLT	FAST-GLUCOSE
LYMPH	1.06	0.1084	-0.0303	0.2806	0.3626	0.1484	0.1526	-0.0062	-0.0066	0.1514	-0.0056	0.4255	-0.0039	0.3056	0.045	0.1344	-0.0087
NEUT	0.1084	1.0435	-0.0925	0.0996	0.4	0.1045	0.0576	-0.0923	0.0011	0.0683	0.0063	0.6964	-0.0098	0.1682	-0.03	0.246	0.0009
MCV	-0.0303	-0.0925	1.1279	-0.0507	-0.0114	-0.4171	0.0731	0.9531	0.0022	0.0677	-0.0017	-0.1048	-0.0052	-0.0305	0.0724	-0.1639	-0.0033
EO	0.2806	0.0996	-0.0507	1.0319	0.2368	0.0499	0.0232	-0.0526	0.0051	0.0303	-1.625e-05	0.2462	0.0012	0.3559	-0.0202	0.1106	-0.001
MONO	0.3626	0.4	-0.0114	0.2368	1.0818	0.0532	0.0506	-0.0027	-0.0013	0.0541	0.0045	0.4816	0.0015	0.2446	0.0073	0.1768	-0.0067
RBC	0.1484	0.1045	-0.4171	0.0499	0.0532	1.1352	0.8747	-0.3498	0.0065	0.9239	0.0199	0.1737	-0.0106	0.0637	0.0223	0.0099	-0.0067
HGB	0.1526	0.0576	0.0731	0.0232	0.0506	0.8747	1.0906	0.1951	-0.0036	1.2015	0.0222	0.131	-0.0101	0.054	0.3385	-0.1116	-0.0055
MCH	-0.0062	-0.0923	0.9531	-0.0526	-0.0027	-0.3498	0.1951	1.1271	-0.0058	0.0669	0.0004	-0.0897	-0.0009	-0.0165	0.5405	-0.1879	0.0004
HBA1C	-0.0066	0.0011	0.0022	0.0051	-0.0013	0.0065	-0.0036	-0.0058	1.1933	0.0003	0.06	0.0111	0.1028	-0.0102	-0.0154	0.0158	0.2032
HCT	0.1514	0.0683	0.0677	0.0303	0.0541	0.9239	1.2015	0.0669	0.0003	1.0918	0.0129	0.1339	-0.0121	0.054	0.0747	-0.0834	-0.0091
FAST-INSULIN	-0.0056	0.0063	-0.0017	-1.625e-05	0.0045	0.0199	0.0222	0.0004	0.06	0.0129	1.1958	0.0053	0.026	0.0004	0.0064	-0.0078	0.1755
WBC	0.4255	0.6964	-0.1048	0.2462	0.4816	0.1737	0.131	-0.0897	0.0111	0.1339	0.0053	1.0972	-0.0032	0.2655	-0.0028	0.35	-0.0046
GLUCOSE-TOLERANCE	-0.0039	-0.0098	-0.0052	0.0012	0.0015	-0.0106	-0.0101	-0.0009	0.1028	-0.0121	0.026	-0.0032	0.9873	-0.0042	0.0067	-0.0036	0.1772
BASO	0.3056	0.1682	-0.0305	0.3559	0.2446	0.0637	0.054	-0.0165	-0.0102	0.054	0.0004	0.2655	-0.0042	1.0589	0.0072	0.1485	-0.003
MCHC	0.045	-0.03	0.0724	-0.0202	0.0073	0.0223	0.3385	0.5405	-0.0154	0.0747	0.0064	-0.0028	0.0067	0.0072	1.086	-0.1268	0.0081
PLT	0.1344	0.246	-0.1639	0.1106	0.1768	0.0099	-0.1116	-0.1879	0.0158	-0.0834	-0.0078	0.35	-0.0036	0.1485	-0.1268	1.1332	-0.0056
FAST-GLUCOSE	-0.0087	0.0009	-0.0033	-0.001	-0.0067	-0.0067	-0.0055	0.0004	0.2032	-0.0091	0.1755	-0.0046	0.1772	-0.003	0.0081	-0.0056	1.0312
Covariance under the null for AFR ancestry
	NEUT	PLT	MPV	FAST-INSULIN	FAST-GLUCOSE	BASO	LYMPH	GLUCOSE-TOLERANCE	MCHC	MONO	MCH	MCV	RBC	HGB	WBC	RDW	HBA1C	EO	HCT
NEUT	1.0484	0.2151	0.0178	0.0111	0.0012	0.1775	0.2078	0.0089	-0.0833	0.4061	-0.0542	-0.043	0.0519	-0.0023	0.9014	0.1002	0.0229	0.1207	0.0237
PLT	0.2151	1.0159	-0.4641	0.0193	0.0121	0.1051	0.1413	0.0016	-0.0947	0.1328	-0.0878	-0.081	-0.0369	-0.1352	0.2499	0.1012	0.0447	0.1076	-0.111
MPV	0.0178	-0.4641	1.014	-0.0005	-0.0075	-0.0048	0.0007	-0.0002	-0.0924	0.0217	-0.0875	-0.0643	0.0904	0.0167	0.0176	0.0445	-0.005	-0.0072	0.0452
FAST-INSULIN	0.0111	0.0193	-0.0005	1.022	0.2337	-0.0035	0.0325	0.0686	0.0117	0.0163	-0.0074	-0.0171	0.0319	0.0337	0.0253	0.001	0.1061	-0.0088	0.033
FAST-GLUCOSE	0.0012	0.0121	-0.0075	0.2337	1.0134	-0.0033	0.015	0.0597	0.0121	0.0042	-0.0015	-0.0085		0.0004	0.0062	-0.006	0.1491	-0.0054	-0.0018
BASO	0.1775	0.1051	-0.0048	-0.0035	-0.0033	0.9829	0.2006		-0.02	0.1929	-0.0261	-0.0236	0.0167	-0.0047	0.2472	0.0368	0.0041	0.167	-0.0005
LYMPH	0.2078	0.1413	0.0007	0.0325	0.015	0.2006	1.1976	0.0038	-0.0128	0.3033	0.013	0.0172	0.0918	0.1054	0.5676	-0.0118	0.0516	0.1901	0.1193
GLUCOSE-TOLERANCE	0.0089	0.0016	-0.0002	0.0686	0.0597		0.0038	0.9874	0.0066	0.0064	0.0008	0.0018	0.0043	0.0058	0.0138	0.0007	0.049	0.0036
MCHC	-0.0833	-0.0947	-0.0924	0.0117	0.0121	-0.02	-0.0128	0.0066	1.0226	-0.0265	0.631	0.3387	-0.2346	0.3085	-0.0823	-0.321	-0.0406	-0.0376	0.0202
MONO	0.4061	0.1328	0.0217	0.0163	0.0042	0.1929	0.3033	0.0064	-0.0265	1.0185	-0.0136	-0.0134	0.0387	0.0213	0.5276	0.0708	0.0196	0.1965	0.033
MCH	-0.0542	-0.0878	-0.0875	-0.0074	-0.0015	-0.0261	0.013	0.0008	0.631	-0.0136	1.0254	0.8935	-0.5316	0.2895	-0.0428	-0.4392	-0.0883	-0.0365	0.1186
MCV	-0.043	-0.081	-0.0643	-0.0171	-0.0085	-0.0236	0.0172	0.0018	0.3387	-0.0134	0.8935	1.0259	-0.587	0.2543	-0.0312	-0.456	-0.0842	-0.0268	0.1619
RBC	0.0519	-0.0369	0.0904	0.0319		0.0167	0.0918	0.0043	-0.2346	0.0387	-0.5316	-0.587	1.0307	0.5848	0.0796	0.1764	0.0797	0.031	0.7022
HGB	-0.0023	-0.1352	0.0167	0.0337	0.0004	-0.0047	0.1054	0.0058	0.3085	0.0213	0.2895	0.2543	0.5848	1.0261	0.0401	-0.2742	0.0107	0.0033	0.9667
WBC	0.9014	0.2499	0.0176	0.0253	0.0062	0.2472	0.5676	0.0138	-0.0823	0.5276	-0.0428	-0.0312	0.0796	0.0401	1.0443	0.0898	0.0363	0.2456	0.0699
RDW	0.1002	0.1012	0.0445	0.001	-0.006	0.0368	-0.0118	0.0007	-0.321	0.0708	-0.4392	-0.456	0.1764	-0.2742	0.0898	1.017	0.0621	0.0203	-0.1813
HBA1C	0.0229	0.0447	-0.005	0.1061	0.1491	0.0041	0.0516	0.049	-0.0406	0.0196	-0.0883	-0.0842	0.0797	0.0107	0.0363	0.0621	1.0163	0.0215	0.0236
EO	0.1207	0.1076	-0.0072	-0.0088	-0.0054	0.167	0.1901	0.0036	-0.0376	0.1965	-0.0365	-0.0268	0.031	0.0033	0.2456	0.0203	0.0215	1.1984	0.0147
HCT	0.0237	-0.111	0.0452	0.033	-0.0018	-0.0005	0.1193		0.0202	0.033	0.1186	0.1619	0.7022	0.9667	0.0699	-0.1813	0.0236	0.0147	1.0231
Covariance under the null for AMR ancestry
	HBA1C	RDW	MCV	GLUCOSE-TOLERANCE	HCT	PLT	NEUT	FAST-GLUCOSE	MPV	MCHC	MCH	LYMPH	BASO	RBC	HGB	FAST-INSULIN	WBC	MONO	EO
HBA1C	0.9934	0.0152	-0.0235	0.1172	-0.0011	0.0188	0.0041	0.1962	-0.0016	-0.0296	-0.0476	0.0381	0.0255	0.0164	-0.0068	0.0915	0.0128	0.0199	0.0117
RDW	0.0152	1.0345	-0.3348	-0.0062	-0.1883	0.0965	0.0943	0.0046	0.0226	-0.2605	-0.2685	-0.0265	0.0292	0.046	-0.3047	0.002	0.0874	0.0886	0.0217
MCV	-0.0235	-0.3348	1.0193	-0.0073	0.1616	-0.0919	-0.0748	-0.0113	-0.0296	0.1985	0.6319	-0.004	-0.0205	-0.4653	0.1829	-0.0079	-0.0712	-0.0317	-0.0278
GLUCOSE-TOLERANCE	0.1172	-0.0062	-0.0073	0.9796	-0.0025	-0.0039	-0.0107	0.2174	-0.0034	0.0009	-0.0012	0.0094	0.003	0.0063	-0.0002	0.1831	-0.0065	-0.003	-0.0097
HCT	-0.0011	-0.1883	0.1616	-0.0025	1.1955	-0.0739	0.033	-0.0143	0.0405	0.0351	0.0837	0.1242	0.0215	0.7896	0.9478	0.0069	0.075	0.0561	-0.0094
PLT	0.0188	0.0965	-0.0919	-0.0039	-0.0739	1.0231	0.2867	-0.002	-0.2682	-0.0712	-0.085	0.2092	0.0814	-0.0167	-0.1101	-0.0053	0.3597	0.2097	0.1102
NEUT	0.0041	0.0943	-0.0748	-0.0107	0.033	0.2867	1.0372	-0.0179	-0.0098	-0.0748	-0.0606	0.1741	0.1006	0.0703	0.0121	0.0065	0.8715	0.5549	0.1054
FAST-GLUCOSE	0.1962	0.0046	-0.0113	0.2174	-0.0143	-0.002	-0.0179	1.1997	0.0067	0.003	-0.0074	-0.0049	0.0002	-0.0095	-0.0106	0.2312	-0.0142	-0.0181	-0.0084
MPV	-0.0016	0.0226	-0.0296	-0.0034	0.0405	-0.2682	-0.0098	0.0067	1.1947	-0.0769	-0.0588	-0.0144	0.0222	0.0515	0.026	0.0027	-0.0075	-0.0032	-0.029
MCHC	-0.0296	-0.2605	0.1985	0.0009	0.0351	-0.0712	-0.0748	0.003	-0.0769	1.1932	0.5759	0.0028	-0.0635	-0.0893	0.1949	0.0052	-0.0745	-0.0783	-0.0464
MCH	-0.0476	-0.2685	0.6319	-0.0012	0.0837	-0.085	-0.0606	-0.0074	-0.0588	0.5759	1.1934	0.0014	-0.0472	-0.2984	0.1709	-0.001	-0.0622	-0.0366	-0.05
LYMPH	0.0381	-0.0265	-0.004	0.0094	0.1242	0.2092	0.1741	-0.0049	-0.0144	0.0028	0.0014	1.1977	0.1287	0.1087	0.1136	0.006	0.4748	0.3415	0.1562
BASO	0.0255	0.0292	-0.0205	0.003	0.0215	0.0814	0.1006	0.0002	0.0222	-0.0635	-0.0472	0.1287	0.9752	0.0332	0.0086	0.0081	0.1353	0.1407	0.2142
RBC	0.0164	0.046	-0.4653	0.0063	0.7896	-0.0167	0.0703	-0.0095	0.0515	-0.0893	-0.2984	0.1087	0.0332	1.0156	0.7233	0.01	0.1032	0.0656	0.0035
HGB	-0.0068	-0.3047	0.1829	-0.0002	0.9478	-0.1101	0.0121	-0.0106	0.026	0.1949	0.1709	0.1136	0.0086	0.7233	1.1943	0.0082	0.0495	0.0331	-0.0196
FAST-INSULIN	0.0915	0.002	-0.0079	0.1831	0.0069	-0.0053	0.0065	0.2312	0.0027	0.0052	-0.001	0.006	0.0081	0.01	0.0082	0.9987	0.0082	0.0078	-0.0052
WBC	0.0128	0.0874	-0.0712	-0.0065	0.075	0.3597	0.8715	-0.0142	-0.0075	-0.0745	-0.0622	0.4748	0.1353	0.1032	0.0495	0.0082	1.0463	0.6212	0.1799
MONO	0.0199	0.0886	-0.0317	-0.003	0.0561	0.2097	0.5549	-0.0181	-0.0032	-0.0783	-0.0366	0.3415	0.1407	0.0656	0.0331	0.0078	0.6212	1.028	0.1687
EO	0.0117	0.0217	-0.0278	-0.0097	-0.0094	0.1102	0.1054	-0.0084	-0.029	-0.0464	-0.05	0.1562	0.2142	0.0035	-0.0196	-0.0052	0.1799	0.1687	1.201
Covariance under the null for SAS ancestry
	BCT_WBC	BCT_LYMPH	BCT_NEUT	BCT_MPV	BCT_MCV	BCT_RDW	BCT_HCT	BCT_MCH	MAGIC_FAST-INSULIN	BCT_PLT	BCT_MONO	BCT_EO	BCT_BASO	MAGIC_FAST-GLUCOSE	BCT_MCHC	BCT_RBC	MAGIC_HBA1C	BCT_HGB
BCT_WBC	1.03703	0.612699	0.899187	0.00623885	-0.0607525	0.073481	0.100595	-0.0872881	-0.00263268	0.277168	0.490971	0.287218	0.299057	-0.00662739	-0.0870948	0.12907	0.0223673	0.0688585
BCT_LYMPH	0.612699	1.03978	0.173573	0.00102247	-0.0207078	-0.031799	0.0991511	-0.0324538	0.0108177	0.144883	0.352103	0.247627	0.247917	-0.0126829	-0.0255274	0.0956438	0.0198872	0.0854849
BCT_NEUT	0.899187	0.173573	1.03408	0.00710285	-0.0608914	0.0962499	0.0681739	-0.0859166	-0.00786919	0.248791	0.294903	0.0944585	0.189974	0.00324935	-0.0857466	0.10329	0.0160959	0.0384792
BCT_MPV	0.00623885	0.00102247	0.00710285	1.05934	-0.0471054	0.0528264	0.0376095	-0.0710205	-0.0124716	-0.560503	0.00667634	-0.0104164	0.00711792	-0.00312284	-0.0928393	0.0743024	0.00203624	0.00246792
BCT_MCV	-0.0607525	-0.0207078	-0.0608914	-0.0471054	1.05762	-0.456425	0.215954	0.977377	-0.00101165	-0.111419	-0.0192749	-0.0492266	-0.0173023	0.00138272	0.334409	-0.568307	0.00841222	0.312073
BCT_RDW	0.073481	-0.031799	0.0962499	0.0528264	-0.456425	1.04466	-0.211096	-0.529745	-0.0138275	0.0974225	0.0452722	0.0187767	0.0451801	-0.00101111	-0.44219	0.178717	0.00444746	-0.341468
BCT_HCT	0.100595	0.0991511	0.0681739	0.0376095	0.215954	-0.211096	1.03865	0.147191	0.00417578	-0.102534	0.0565128	0.0269357	-0.00761789	-0.0123744	-0.0271602	0.700864	-0.00295288	0.970765
BCT_MCH	-0.0872881	-0.0324538	-0.0859166	-0.0710205	0.977377	-0.529745	0.147191	1.06635	0.00209489	-0.133437	-0.0246634	-0.0595699	-0.0438297	-0.000164232	0.673157	-0.582408	-0.00288495	0.361816
MAGIC_FAST-INSULIN	-0.00263268	0.0108177	-0.00786919	-0.0124716	-0.00101165	-0.0138275	0.00417578	0.00209489	1.01678	0.00475333	-0.0033633	0.00676698	0.00600497	0.211468	0.00447359	0.00194202	0.0935735	0.00407132
BCT_PLT	0.277168	0.144883	0.248791	-0.560503	-0.111419	0.0974225	-0.102534	-0.133437	0.00475333	1.04813	0.123511	0.107576	0.0987472	0.00181159	-0.107913	-0.0133389	0.0163516	-0.128823
BCT_MONO	0.490971	0.352103	0.294903	0.00667634	-0.0192749	0.0452722	0.0565128	-0.0246634	-0.0033633	0.123511	1.02213	0.234304	0.208254	-0.0220454	-0.0247088	0.0586582	0.00941034	0.0470636
BCT_EO	0.287218	0.247627	0.0944585	-0.0104164	-0.0492266	0.0187767	0.0269357	-0.0595699	0.00676698	0.107576	0.234304	1.03033	0.160179	-0.00696396	-0.0427355	0.0568255	-0.00386501	0.0129113
BCT_BASO	0.299057	0.247917	0.189974	0.00711792	-0.0173023	0.0451801	-0.00761789	-0.0438297	0.00600497	0.0987472	0.208254	0.160179	1.00464	-0.00645948	-0.0765749	0.00320998	-0.00571983	-0.030362
MAGIC_FAST-GLUCOSE	-0.00662739	-0.0126829	0.00324935	-0.00312284	0.00138272	-0.00101111	-0.0123744	-0.000164232	0.211468	0.00181159	-0.0220454	-0.00696396	-0.00645948	1.02375	-0.00520412	-0.0117689	0.21673	-0.0124209
BCT_MCHC	-0.0870948	-0.0255274	-0.0857466	-0.0928393	0.334409	-0.44219	-0.0271602	0.673157	0.00447359	-0.107913	-0.0247088	-0.0427355	-0.0765749	-0.00520412	1.04633	-0.320947	-0.020587	0.327281
BCT_RBC	0.12907	0.0956438	0.10329	0.0743024	-0.568307	0.178717	0.700864	-0.582408	0.00194202	-0.0133389	0.0586582	0.0568255	0.00320998	-0.0117689	-0.320947	1.05031	-0.00774566	0.561778
MAGIC_HBA1C	0.0223673	0.0198872	0.0160959	0.00203624	0.00841222	0.00444746	-0.00295288	-0.00288495	0.0935735	0.0163516	0.00941034	-0.00386501	-0.00571983	0.21673	-0.020587	-0.00774566	1.02448	-0.0098154
BCT_HGB	0.0688585	0.0854849	0.0384792	0.00246792	0.312073	-0.341468	0.970765	0.361816	0.00407132	-0.128823	0.0470636	0.0129113	-0.030362	-0.0124209	0.327281	0.561778	-0.0098154	1.04097
