## Supplementary Tables for "Multi-trait GWAS for diverse ancestries: Mapping the knowledge gap": Table S12 - Number of genes mapped to SNPs associated to hematological traits with the joint Test by functional mapping method and by ancestry.xlsx

### Sheet: Feuille 1
Table S12 - Number of genes mapped to SNPs associated to hematological traits with the joint Test by functional mapping method and by ancestry
	Positional	Both	eQTLs
EUR	4489	5729	918
EAS	750	707	385
AMR	470	306	59
AFR	356	275	62
