## Supplementary Tables for "Multi-trait GWAS for diverse ancestries: Mapping the knowledge gap": Table S17 gene eQTLs Shift.xlsx

### Sheet: Feuille 1
Table S11. For each gene, difference between the two eQTL position in European and East asian ancestry
gene	SNP_EAS	pos_EAS	CHR_EAS	Ancestry_EAS	SNP_EUR	pos_EUR	CHR_EUR	Ancestry_EUR	Diff (bp)
ABT1	6:26470380:A:AC	26470380	6	EAS	rs148665032	26603330	6	EUR	132950
ACAD9	rs147314145	128897270	3	EAS	rs13072370	128986048	3	EUR	88778
ACBD5	10:27156013:A:AT	27156013	10	EAS	10:27261711:C:CT	27261711	10	EUR	105698
ACOXL	2:111012010:T:TA	111012010	2	EAS	rs72836317	111050500	2	EUR	38490
ADCK3	rs66498229	226996476	1	EAS	rs12130758	226849470	1	EUR	147006
AKR1A1	1:45884977:T:TAGG	45884977	1	EAS	rs112005010	45965263	1	EUR	80286
ANAPC1	2:111135100:C:CCT	111135100	2	EAS	rs112882561	111852106	2	EUR	717006
APOA5	rs3741301	116760675	11	EAS	11:116781213:G:GA	116781213	11	EUR	20538
B3GNT2	rs12991188	62327662	2	EAS	rs13007041	62638966	2	EUR	311304
BAK1	rs72896160	33851794	6	EAS	rs744689	33884727	6	EUR	32933
BBS1	11:66658936:C:CA	66658936	11	EAS	rs12223908	66573301	11	EUR	85635
BCL2L11	2:111135100:C:CCT	111135100	2	EAS	rs72836317	111050500	2	EUR	84600
BDH2	rs7683854	102608899	4	EAS	rs951598	103431408	4	EUR	822509
BTN2A1	6:26470380:A:AC	26470380	6	EAS	rs6935678	26451660	6	EUR	18720
BTN2A2	6:26470380:A:AC	26470380	6	EAS	rs6935678	26451660	6	EUR	18720
BTN3A1	6:26470380:A:AC	26470380	6	EAS	rs6935678	26451660	6	EUR	18720
BTN3A2	6:26470380:A:AC	26470380	6	EAS	rs6935678	26451660	6	EUR	18720
BTN3A3	6:26470380:A:AC	26470380	6	EAS	rs6935678	26451660	6	EUR	18720
BUB1	2:111135100:C:CCT	111135100	2	EAS	rs190801810	110635756	2	EUR	499344
C1QTNF4	rs75671270	47751411	11	EAS	rs72911734	47697842	11	EUR	53569
C2orf62	rs3892153	218356632	2	EAS	rs13386932	218268073	2	EUR	88559
CCR3	rs3181038	46379308	3	EAS	rs13319345	46646029	3	EUR	266721
CCR5	rs3181038	46379308	3	EAS	rs34127624	46428470	3	EUR	49162
CCRL2	rs3181038	46379308	3	EAS	rs34127624	46428470	3	EUR	49162
CCS	11:66658936:C:CA	66658936	11	EAS	rs12223908	66573301	11	EUR	85635
CD1A	rs11264995	158513801	1	EAS	rs10908648	158362669	1	EUR	151132
CD1B	rs11264995	158513801	1	EAS	rs10908648	158362669	1	EUR	151132
CD1E	rs11264995	158513801	1	EAS	rs10908648	158362669	1	EUR	151132
CDC42	rs12756442	22002914	1	EAS	rs80173514	22028045	1	EUR	25131
CDH1	16:68708407:C:CCAAAT	68708407	16	EAS	rs79954863	68508229	16	EUR	200178
CDK6	rs62466098	92852078	7	EAS	rs7781436	92688438	7	EUR	163640
CELF1	11:47439474:C:CA	47439474	11	EAS	rs181350618	47562717	11	EUR	123243
CHD7	rs12546463	60892765	8	EAS	rs139601617	60129594	8	EUR	763171
CIB1	15:90374032:A:ATG	90374032	15	EAS	rs28669848	90328809	15	EUR	45223
CISD2	rs7683854	102608899	4	EAS	rs6533014	102428583	4	EUR	180316
CNEP1R1	rs12933325	50063533	16	EAS	16:50692572:C:CGTGT	50692572	16	EUR	629039
CNNM2	rs3740397	102832918	10	EAS	rs187851820	102784474	10	EUR	48444
CORO1B	11:66658936:C:CA	66658936	11	EAS	rs1138272	67586108	11	EUR	927172
CYP19A1	rs7181886	51282108	15	EAS	15:51200653:G:GT	51200653	15	EUR	81455
DEF6	rs377102470	35317121	6	EAS	rs72897868	35116404	6	EUR	200717
DHDDS	rs1466286	26544239	1	EAS	rs116133745	26546149	1	EUR	1910
E2F2	rs2811972	23514078	1	EAS	rs369417824	23485374	1	EUR	28704
ERG	rs2836423	38466134	21	EAS	rs1888469	38527580	21	EUR	61446
EVI2B	rs12939815	31103898	17	EAS	rs72815639	31367904	17	EUR	264006
FAM49B	8:129959278:C:CACT	129959278	8	EAS	rs56206936	129815899	8	EUR	143379
FKBP5	rs377102470	35317121	6	EAS	rs114825960	35567299	6	EUR	250178
FLI1	rs11826788	128658759	11	EAS	rs607193	128743993	11	EUR	85234
FOXO1	rs9315778	40651111	13	EAS	rs12585134	40633926	13	EUR	17185
GINS2	rs16975788	85667144	16	EAS	rs4843678	85750162	16	EUR	83018
GNAI3	rs1010167	109656105	1	EAS	rs140604451	109673814	1	EUR	17709
GPBP1L1	rs112899396	45484655	1	EAS	rs74897396	45149757	1	EUR	334898
GPR116	rs1328965	46903448	6	EAS	rs9472892	46877094	6	EUR	26354
GPX5	rs9393967	29501712	6	EAS	rs72844228	28513232	6	EUR	988480
GPX6	rs145091707	27668569	6	EAS	rs72844228	28513232	6	EUR	844663
GRINA	rs55984967	143927132	8	EAS	rs11780218	144201045	8	EUR	273913
GSTM1	rs1010167	109656105	1	EAS	rs140604451	109673814	1	EUR	17709
GSTM2	rs1010167	109656105	1	EAS	rs140604451	109673814	1	EUR	17709
GSTM3	rs1010167	109656105	1	EAS	rs140604451	109673814	1	EUR	17709
GSTM4	rs1010167	109656105	1	EAS	rs140604451	109673814	1	EUR	17709
GSTM5	rs1010167	109656105	1	EAS	rs140604451	109673814	1	EUR	17709
HMGN2	rs1466286	26544239	1	EAS	rs116133745	26546149	1	EUR	1910
HNRNPAB	rs12514956	178208180	5	EAS	rs67418220	178217447	5	EUR	9267
HNRNPK	rs296883	83964010	9	EAS	rs6559750	83923657	9	EUR	40353
ICAM3	rs80066865	10290998	19	EAS	19:10329568:G:GC	10329568	19	EUR	38570
ICAM5	rs80066865	10290998	19	EAS	19:10329568:G:GC	10329568	19	EUR	38570
IQGAP1	15:90374032:A:ATG	90374032	15	EAS	rs1145325	90474000	15	EUR	99968
ITGB3	17:47314453:G:GT	47314453	17	EAS	rs72829623	47405446	17	EUR	90993
ITPR3	rs3998115	33817056	6	EAS	rs72880503	33746379	6	EUR	70677
KCNQ1	11:2825176:C:CGGGACT	2825176	11	EAS	rs11819853	2835198	11	EUR	10022
KIF27	rs296883	83964010	9	EAS	rs6559750	83923657	9	EUR	40353
KIF9	rs12490383	47452667	3	EAS	rs55654375	47399945	3	EUR	52722
LRFN4	11:66658936:C:CA	66658936	11	EAS	rs12223908	66573301	11	EUR	85635
LRRC41	1:45884977:T:TAGG	45884977	1	EAS	rs74897396	45149757	1	EUR	735220
LTBP3	11:65488861:A:AT	65488861	11	EAS	rs114234466	65590167	11	EUR	101306
LTF	rs3181038	46379308	3	EAS	rs34127624	46428470	3	EUR	49162
MADD	rs75671270	47751411	11	EAS	rs7114704	47271906	11	EUR	479505
MAF1	rs55984967	143927132	8	EAS	rs12543880	144207059	8	EUR	279927
MAP3K11	11:65488861:A:AT	65488861	11	EAS	rs114234466	65590167	11	EUR	101306
MAP3K5	rs369550235	136783894	6	EAS	rs74396164	136889948	6	EUR	106054
MAP4	rs12490383	47452667	3	EAS	rs142088257	47920248	3	EUR	467581
MAST2	1:45884977:T:TAGG	45884977	1	EAS	rs112005010	45965263	1	EUR	80286
MASTL	10:27156013:A:AT	27156013	10	EAS	10:27261711:C:CT	27261711	10	EUR	105698
MBD5	rs3768689	147912205	2	EAS	rs144680086	148345566	2	EUR	433361
MCM6	2:136264510:C:CT	136264510	2	EAS	2:135791561:G:GA	135791561	2	EUR	472949
MMACHC	rs112899396	45484655	1	EAS	rs74897396	45149757	1	EUR	334898
MRPS31	rs9315778	40651111	13	EAS	rs113294402	40772098	13	EUR	120987
MUTYH	rs112899396	45484655	1	EAS	rs74897396	45149757	1	EUR	334898
MYB	rs13219001	135232064	6	EAS	rs4896134	135245805	6	EUR	13741
MYBPC3	rs75671270	47751411	11	EAS	rs72911734	47697842	11	EUR	53569
NBEAL2	rs12490383	47452667	3	EAS	rs144181325	47343198	3	EUR	109469
NCDN	rs7533753	35610659	1	EAS	rs917105	35473873	1	EUR	136786
NDUFS3	11:47439474:C:CA	47439474	11	EAS	rs181350618	47562717	11	EUR	123243
NF1	rs12939815	31103898	17	EAS	rs72815639	31367904	17	EUR	264006
NFKB1	rs7683854	102608899	4	EAS	rs4648128	102614867	4	EUR	5968
NFX1	rs855554	33751722	9	EAS	rs706111	33244485	9	EUR	507237
NOLC1	rs3740397	102832918	10	EAS	rs76302201	102421609	10	EUR	411309
NPAS4	11:66658936:C:CA	66658936	11	EAS	rs35947684	66331608	11	EUR	327328
NR1H3	11:47439474:C:CA	47439474	11	EAS	rs7114704	47271906	11	EUR	167568
NUP160	rs75671270	47751411	11	EAS	rs72911734	47697842	11	EUR	53569
NUP205	rs73721664	135658827	7	EAS	rs11768238	135542765	7	EUR	116062
NUP43	rs67527430	149959154	6	EAS	rs66839493	149582978	6	EUR	376176
OMG	rs12939815	31103898	17	EAS	rs72815639	31367904	17	EUR	264006
ORC3	6:87571170:G:GT	87571170	6	EAS	rs2031367	87097462	6	EUR	473708
PARP10	rs55984967	143927132	8	EAS	rs28455570	143918901	8	EUR	8231
PELI3	11:66658936:C:CA	66658936	11	EAS	rs12223908	66573301	11	EUR	85635
PEX7	rs369550235	136783894	6	EAS	rs74396164	136889948	6	EUR	106054
PHYKPL	rs12514956	178208180	5	EAS	rs67418220	178217447	5	EUR	9267
PLEC	rs55984967	143927132	8	EAS	rs28455570	143918901	8	EUR	8231
POR	rs60721456	76114502	7	EAS	rs553420828	76165728	7	EUR	51226
PPARD	rs377102470	35317121	6	EAS	rs72897868	35116404	6	EUR	200717
PPARG	rs13066537	12280669	3	EAS	rs11712085	12199111	3	EUR	81558
PSEN2	rs66498229	226996476	1	EAS	rs12130758	226849470	1	EUR	147006
PSMB2	rs7533753	35610659	1	EAS	rs917105	35473873	1	EUR	136786
PTPN23	rs12490383	47452667	3	EAS	rs55654375	47399945	3	EUR	52722
PTPRJ	rs75671270	47751411	11	EAS	11:48595486:T:TA	48595486	11	EUR	844075
RAB11FIP4	rs12939815	31103898	17	EAS	rs72815639	31367904	17	EUR	264006
RAD51C	rs59232792	59433305	17	EAS	rs55855428	59319526	17	EUR	113779
RBM14	11:66658936:C:CA	66658936	11	EAS	rs12223908	66573301	11	EUR	85635
RBM4	11:66658936:C:CA	66658936	11	EAS	rs12223908	66573301	11	EUR	85635
RBM4B	11:66658936:C:CA	66658936	11	EAS	rs12223908	66573301	11	EUR	85635
RFC1	rs12647895	39408562	4	EAS	rs13144464	39480042	4	EUR	71480
RMI1	rs296883	83964010	9	EAS	rs6559750	83923657	9	EUR	40353
RPH3A	12:112754363:T:TA	112754363	12	EAS	rs7976649	112800221	12	EUR	45858
RPS6KA1	rs1466286	26544239	1	EAS	rs116133745	26546149	1	EUR	1910
RPS6KB1	17:59669737:T:TATAA	59669737	17	EAS	17:59303536:A:ATTTGT	59303536	17	EUR	366201
RRAS2	rs117502840	14336374	11	EAS	11:14416868:A:AATAG	14416868	11	EUR	80494
RTEL1	20:63713079:C:CT	63713079	20	EAS	rs13043797	63659344	20	EUR	53735
RUNX1	rs11088306	35058599	21	EAS	rs118131631	34988519	21	EUR	70080
RYBP	rs11720098	72346419	3	EAS	rs6549455	72408070	3	EUR	61651
SBF2	rs12574765	9833104	11	EAS	rs61876925	9899399	11	EUR	66295
SCAP	rs12490383	47452667	3	EAS	rs112741837	47464921	3	EUR	12254
SCUBE3	rs377102470	35317121	6	EAS	rs35972856	35253308	6	EUR	63813
SEC14L2	rs118143968	30344153	22	EAS	rs715504	30396126	22	EUR	51973
SEC14L3	rs118143968	30344153	22	EAS	rs715504	30396126	22	EUR	51973
SEMA4B	15:90374032:A:ATG	90374032	15	EAS	rs8025627	90224308	15	EUR	149724
SETD2	rs12490383	47452667	3	EAS	rs112741837	47464921	3	EUR	12254
SF3A1	rs118143968	30344153	22	EAS	rs715504	30396126	22	EUR	51973
SFXN2	rs12771656	102719408	10	EAS	rs112466860	102553677	10	EUR	165731
SLC12A7	rs4576192	1113867	5	EAS	rs539561989	1035846	5	EUR	78021
SLC7A5	rs750950	87839641	16	EAS	rs60635100	87897273	16	EUR	57632
SMG6	rs11078883	2235534	17	EAS	rs2429900	2344305	17	EUR	108771
SNX15	11:65488861:A:AT	65488861	11	EAS	rs2458589	65039026	11	EUR	449835
SPPL3	12:120845724:T:TG	120845724	12	EAS	rs1179449	120361481	12	EUR	484243
SPTBN2	11:66658936:C:CA	66658936	11	EAS	rs12223908	66573301	11	EUR	85635
STMN3	20:63713079:C:CT	63713079	20	EAS	rs13043797	63659344	20	EUR	53735
STYXL1	rs60721456	76114502	7	EAS	rs553420828	76165728	7	EUR	51226
SUFU	rs12771656	102719408	10	EAS	rs112466860	102553677	10	EUR	165731
TAF11	rs377102470	35317121	6	EAS	rs72897868	35116404	6	EUR	200717
TBC1D10A	rs118143968	30344153	22	EAS	rs715504	30396126	22	EUR	51973
TBKBP1	17:47314453:G:GT	47314453	17	EAS	rs151275940	47671186	17	EUR	356733
TESK2	rs112899396	45484655	1	EAS	rs74897396	45149757	1	EUR	334898
TFAP2E	rs7533753	35610659	1	EAS	rs917105	35473873	1	EUR	136786
TMEM87B	2:111135100:C:CCT	111135100	2	EAS	rs145379393	112240992	2	EUR	1105892
TNFAIP8L3	rs12324672	51170752	15	EAS	15:51200653:G:GT	51200653	15	EUR	29901
TREX1	rs12490383	47452667	3	EAS	rs3135941	48466268	3	EUR	1013601
TRIM27	rs9257175	28779168	6	EAS	rs115041649	28306876	6	EUR	472292
TRIM37	rs59232792	59433305	17	EAS	rs55855428	59319526	17	EUR	113779
TSPAN32	11:2315034:A:AGCCAGGCTGGAGGGTCGGC	2315034	11	EAS	rs11554947	2308765	11	EUR	6269
TTC28	rs28360615	28942668	22	EAS	rs9625372	27959064	22	EUR	983604
TYK2	rs80066865	10290998	19	EAS	19:10329568:G:GC	10329568	19	EUR	38570
UBE2E3	2:181365172:T:TA	181365172	2	EAS	rs201352364	180248844	2	EUR	1116328
UBE2R2	rs855554	33751722	9	EAS	rs2184252	34133499	9	EUR	381777
UGDH	rs12647895	39408562	4	EAS	rs13144464	39480042	4	EUR	71480
ULBP1	rs67527430	149959154	6	EAS	rs66839493	149582978	6	EUR	376176
ULBP2	rs67527430	149959154	6	EAS	rs66839493	149582978	6	EUR	376176
UQCR10	rs5752975	29878346	22	EAS	rs7286054	30653008	22	EUR	774662
XBP1	rs28360615	28942668	22	EAS	rs7286026	28937873	22	EUR	4795
YME1L1	10:27156013:A:AT	27156013	10	EAS	10:27261711:C:CT	27261711	10	EUR	105698
ZBTB46	20:63713079:C:CT	63713079	20	EAS	rs3810496	63775533	20	EUR	62454
ZFP90	16:68708407:C:CCAAAT	68708407	16	EAS	rs79954863	68508229	16	EUR	200178
ZFPM1	16:88503524:G:GCTC	88503524	16	EAS	rs12448318	88541323	16	EUR	37799
ZKSCAN3	rs9468147	27518932	6	EAS	rs115041649	28306876	6	EUR	787944
ZNF143	rs12574765	9833104	11	EAS	11:9462260:C:CT	9462260	11	EUR	370844
ZNF259	rs3741301	116760675	11	EAS	11:116781213:G:GA	116781213	11	EUR	20538
ZNF76	rs377102470	35317121	6	EAS	rs35972856	35253308	6	EUR	63813
ZNRF3	rs28360615	28942668	22	EAS	rs7286026	28937873	22	EUR	4795
ZP3	rs60721456	76114502	7	EAS	rs553420828	76165728	7	EUR	51226
