## Supplementary Tables for "Multi-trait GWAS for diverse ancestries: Mapping the knowledge gap": Table S18 Genes Annotation.xlsx

### Sheet: Genes_AFR
Table S3. Functional annotation of genes associated with SNPs detected by the joint test only in AFR population.
	Genes mapped to immune system pathway
	Genes mapped to calcium binding protein family
	Genes mapped to blood pathway
	Genes mapped to hemoglobin subunit (blood pathwau too)
	Genes mapped to Olfactory Receptor Family
	Genes mapped to no specific pathways
Abbreviation	Full name	Function (GeneCards data)
FCRL1	Fc Receptor Like 1	This gene encodes a member of the immunoglobulin receptor superfamily and is one of several Fc receptor-like glycoproteins clustered on the long arm of chromosome 1.May function in B-cells activation and differentiation
GPA33	Glycoprotein A33	The sequence of the extracellular region contains 2 domains characteristic of the CD2 subgroup of the immunoglobulin (Ig) superfamily.
CD1D	CD1d Molecule	The CD1 proteins mediate the presentation of primarily lipid and glycolipid antigens of self or microbial origin to T cells. The human genome contains five CD1 family genes organized in a cluster on chromosome 1. The CD1 family members are thought to differ in their cellular localization and specificity for particular lipid ligands.
HRNR	Hornerin	Involved in cell envelope organization and establishment of skin barrier. Located in cornified envelope; keratohyalin granule; and perinuclear region of cytoplasm. Among its related pathways are Innate Immune System.
GNAT3	G Protein Subunit Alpha Transducin 3	Sweet, bitter, and umami tastes are transmitted from taste receptors by a specific guanine nucleotide binding protein. Diseases associated with GNAT3 include Invasive Malignant Thymoma
S100A6	S100 Calcium Binding Protein A6	The protein encoded by this gene is a member of the S100 family of proteins containing 2 EF-hand calcium-binding motifs. S100 proteins are localized in the cytoplasm and/or nucleus of a wide range of cells, and involved in the regulation of a number of cellular processes such as cell cycle progression and differentiation.
S100A5	S100 Calcium Binding Protein A5	The protein encoded by this gene is a member of the S100 family of proteins containing 2 EF-hand calcium-binding motifs. S100 proteins are localized in the cytoplasm and/or nucleus of a wide range of cells, and involved in the regulation of a number of cellular processes such as cell cycle progression and differentiation.
S100A4	S100 Calcium Binding Protein A4	The protein encoded by this gene is a member of the S100 family of proteins containing 2 EF-hand calcium-binding motifs. S100 proteins are localized in the cytoplasm and/or nucleus of a wide range of cells, and involved in the regulation of a number of cellular processes such as cell cycle progression and differentiation
S100A3	S100 Calcium Binding Protein A3	The protein encoded by this gene is a member of the S100 family of proteins containing 2 EF-hand calcium-binding motifs. S100 proteins are localized in the cytoplasm and/or nucleus of a wide range of cells, and involved in the regulation of a number of cellular processes such as cell cycle progression and differentiation.
CORIN	Corin, Serine Peptidase	This gene encodes a member of the type II transmembrane serine protease class of the trypsin superfamily. Diseases associated with CORIN include Preeclampsia/Eclampsia 5 .
CD36	CD36 Molecule	The protein encoded by this gene is the fourth major glycoprotein of the platelet surface and serves as a receptor for thrombospondin in platelets and various cell lines. Diseases associated with CD36 include Platelet Glycoprotein Iv Deficiency and Coronary Heart Disease 7.
ANK1	Ankyrin 1	Ankyrins are a family of proteins that link the integral membrane proteins to the underlying spectrin-actin cytoskeleton and play key roles in activities such as cell motility, activation, proliferation, contact and the maintenance of specialized membrane domains. iseases associated with ANK1 include Spherocytosis, Type 1 and Hereditary Spherocytosis
RPL6	Ribosomal Protein L6	This gene encodes a protein component of the 60S ribosomal subunit. This protein can bind specifically to domain C of the tax-responsive enhancer element of human T-cell leukemia virus type 1, and may participate in tax-mediated transactivation of transcription. Diseases associated with RPL6 include Human T-Cell Leukemia Virus Type 1
TUBB1	Tubulin Beta 1 Class VI	This protein is specifically expressed in platelets and megakaryocytes and may be involved in proplatelet production and platelet release.
HBS1L	HBS1 Like Translational GTPase	This gene encodes a member of the GTP-binding elongation factor family. It is expressed in multiple tissues with the highest expression in heart and skeletal muscle. The intergenic region of this gene and the MYB gene has been identified to be a quantitative trait locus (QTL) controlling fetal hemoglobin level, and this region influnces erythrocyte, platelet, and monocyte counts as well as erythr…
LUC7L	LUC7 Like	Diseases associated with LUC7L include Alpha-Thalassemia.
MAP4	Microtubule Associated Protein 4	Non-neuronal microtubule-associated protein. Promotes microtubule assembly.
HBG2	Hemoglobin Subunit Gamma 2	In some beta-thalassemias and related conditions, gamma chain production continues into adulthood. Diseases associated with HBG2 include Cyanosis, Transient Neonatal and Fetal Hemoglobin Quantitative Trait Locus 1.
HBE1	Hemoglobin Subunit Epsilon 1	Diseases associated with HBE1 include Erythroleukemia and Autosomal Dominant Beta Thalassemia.
HBB	Hemoglobin Subunit Beta	The alpha (HBA) and beta (HBB) loci determine the structure of the 2 types of polypeptide chains in adult hemoglobin, Hb A. Diseases associated with HBB include Beta-Thalassemia and Sickle Cell Anemia
HBD	Hemoglobin Subunit Delta	Diseases associated with HBD include Hemoglobin Lepore-Beta-Thalassemia Syndrome and Fetal Hemoglobin Quantitative Trait Locus 1.
HBG1	Hemoglobin Subunit Gamma 1	In some beta-thalassemias and related conditions, gamma chain production continues into adulthood. Diseases associated with HBG1 include Fetal Hemoglobin Quantitative Trait Locus 1 and Hereditary Persistence Of Fetal Hemoglobin-Sickle Cell Disease Syndrome
OR51A2	Olfactory Receptor Family 51 Subfamily A Member 2	Olfactory receptors interact with odorant molecules in the nose, to initiate a neuronal response that triggers the perception of a smell. The olfactory receptor proteins are members of a large family of G-protein-coupled receptors (GPCR) arising from single coding-exon genes.
OR51B6	Olfactory Receptor Family	Olfactory receptors interact with odorant molecules in the nose, to initiate a neuronal response that triggers the perception of a smell. The olfactory receptor proteins are members of a large family of G-protein-coupled receptors (GPCR) arising from single coding-exon genes.
OR51D1	Olfactory Receptor Family	Olfactory receptors interact with odorant molecules in the nose, to initiate a neuronal response that triggers the perception of a smell. The olfactory receptor proteins are members of a large family of G-protein-coupled receptors (GPCR) arising from single coding-exon genes.
OR51E1	Olfactory Receptor Family	Olfactory receptors interact with odorant molecules in the nose, to initiate a neuronal response that triggers the perception of a smell. The olfactory receptor proteins are members of a large family of G-protein-coupled receptors (GPCR) arising from single coding-exon genes.
OR51E2	Olfactory Receptor Family	Olfactory receptors interact with odorant molecules in the nose, to initiate a neuronal response that triggers the perception of a smell. The olfactory receptor proteins are members of a large family of G-protein-coupled receptors (GPCR) arising from single coding-exon genes.
OR51H1P	Olfactory Receptor Family	Olfactory receptors interact with odorant molecules in the nose, to initiate a neuronal response that triggers the perception of a smell. The olfactory receptor proteins are members of a large family of G-protein-coupled receptors (GPCR) arising from single coding-exon genes.
OR51L1	Olfactory Receptor Family	Olfactory receptors interact with odorant molecules in the nose, to initiate a neuronal response that triggers the perception of a smell. The olfactory receptor proteins are members of a large family of G-protein-coupled receptors (GPCR) arising from single coding-exon genes.
OR51T1	Olfactory Receptor Family	Olfactory receptors interact with odorant molecules in the nose, to initiate a neuronal response that triggers the perception of a smell. The olfactory receptor proteins are members of a large family of G-protein-coupled receptors (GPCR) arising from single coding-exon genes.
OR51V1	Olfactory Receptor Family	Olfactory receptors interact with odorant molecules in the nose, to initiate a neuronal response that triggers the perception of a smell. The olfactory receptor proteins are members of a large family of G-protein-coupled receptors (GPCR) arising from single coding-exon genes.
OR52A1	Olfactory Receptor Family	Olfactory receptors interact with odorant molecules in the nose, to initiate a neuronal response that triggers the perception of a smell. The olfactory receptor proteins are members of a large family of G-protein-coupled receptors (GPCR) arising from single coding-exon genes.
OR52A5	Olfactory Receptor Family	Olfactory receptors interact with odorant molecules in the nose, to initiate a neuronal response that triggers the perception of a smell. The olfactory receptor proteins are members of a large family of G-protein-coupled receptors (GPCR) arising from single coding-exon genes.
OR52E2	Olfactory Receptor Family	Olfactory receptors interact with odorant molecules in the nose, to initiate a neuronal response that triggers the perception of a smell. The olfactory receptor proteins are members of a large family of G-protein-coupled receptors (GPCR) arising from single coding-exon genes.
OR52H1	Olfactory Receptor Family	Olfactory receptors interact with odorant molecules in the nose, to initiate a neuronal response that triggers the perception of a smell. The olfactory receptor proteins are members of a large family of G-protein-coupled receptors (GPCR) arising from single coding-exon genes.
OR52J3	Olfactory Receptor Family	Olfactory receptors interact with odorant molecules in the nose, to initiate a neuronal response that triggers the perception of a smell. The olfactory receptor proteins are members of a large family of G-protein-coupled receptors (GPCR) arising from single coding-exon genes.
OR6N1	Olfactory Receptor Family	Olfactory receptors interact with odorant molecules in the nose, to initiate a neuronal response that triggers the perception of a smell. The olfactory receptor proteins are members of a large family of G-protein-coupled receptors (GPCR) arising from single coding-exon genes.
OR6N2	Olfactory Receptor Family	Olfactory receptors interact with odorant molecules in the nose, to initiate a neuronal response that triggers the perception of a smell. The olfactory receptor proteins are members of a large family of G-protein-coupled receptors (GPCR) arising from single coding-exon genes.
OR51S1	Olfactory Receptor Family	Olfactory receptors interact with odorant molecules in the nose, to initiate a neuronal response that triggers the perception of a smell. The olfactory receptor proteins are members of a large family of G-protein-coupled receptors (GPCR) arising from single coding-exon genes.
OR52A1	Olfactory Receptor Family	Olfactory receptors interact with odorant molecules in the nose, to initiate a neuronal response that triggers the perception of a smell. The olfactory receptor proteins are members of a large family of G-protein-coupled receptors (GPCR) arising from single coding-exon genes.
OR52I2	Olfactory Receptor Family	Olfactory receptors interact with odorant molecules in the nose, to initiate a neuronal response that triggers the perception of a smell. The olfactory receptor proteins are members of a large family of G-protein-coupled receptors (GPCR) arising from single coding-exon genes.
OR52K2	Olfactory Receptor Family	Olfactory receptors interact with odorant molecules in the nose, to initiate a neuronal response that triggers the perception of a smell. The olfactory receptor proteins are members of a large family of G-protein-coupled receptors (GPCR) arising from single coding-exon genes.
FLG	Filaggrin	The protein encoded by this gene is an intermediate filament-associated protein that aggregates keratin intermediate filaments in mammalian epidermis
MAN1A2	Mannosidase Alpha Class 1A Member 2	Alpha-mannosidases function at different stages of N-glycan maturation in mammalian cells.
PTH1R	Parathyroid Hormone 1 Receptor	The protein encoded by this gene is a member of the G-protein coupled receptor family 2. This protein is a receptor for parathyroid hormone (PTH) and for parathyroid hormone-like hormone (PTHLH).
PCDH15	Protocadherin Related 15	It plays an essential role in maintenance of normal retinal and cochlear function.
TRIM5	Tripartite Motif Containing 5	The protein encoded by this gene is a member of the tripartite motif (TRIM) family. T
CHP1	Calcineurin Like EF-Hand Protein 1	This gene encodes a phosphoprotein that binds to the Na+/H+ exchanger NHE1. This protein serves as an essential cofactor which supports the physiological activity of NHE family members and may play a role in the mitogenic regulation of NHE1.
PITPNM3	PITPNM Family Member 3	This gene encodes a member of a family of membrane-associated phosphatidylinositol transfer domain-containing proteins.
TXNDC17	Thioredoxin Domain Containing 17	Enables peroxidase activity and protein-disulfide reductase (NAD(P)) activity. Involved in tumor necrosis factor-mediated signaling pathway.
