## Supplementary Tables for "Multi-trait GWAS for diverse ancestries: Mapping the knowledge gap": Table_S3 - RAISS - performance.xlsx

### Sheet: Table_SRAISS
Table S3 - Performances metrics (accross ancestry and traits) for RAISS imputation for the chosen parameters (--R2-threshold 0.6, --minimum-ld 5 and --eigen-threshold 0.05)
Ancestry	trait	N_SNP	fraction_imputed	cor	mean_absolute_error	median_absolute_error	min_absolute_error	max_absolute_error	SNP_max_error
AFR	BCT_EO	818	0.1636	0.963013	0.204683	0.133534	0.000114307	1.94789	rs147661934
AFR	BCT_NEUT	821	0.1642	0.965045	0.18663	0.131083	0.000243581	1.19884	rs116025429
AFR	BCT_MCHC	821	0.1642	0.956611	0.20402	0.140846	0.000299469	1.46778	rs165683
AFR	BCT_MPV	804	0.1608	0.95627	0.202987	0.132309	3.81223e-05	1.63835	rs117186487
AFR	BCT_LYMPH	813	0.1626	0.96393	0.202819	0.150906	4.08145e-05	1.6427	rs9612846
AFR	BCT_WBC	845	0.169	0.959061	0.197871	0.135975	1.92911e-05	1.16292	rs10427922
AFR	BCT_HGB	816	0.1632	0.960704	0.202455	0.141562	0.000238456	1.41276	rs376802469
AFR	BCT_MONO	803	0.1606	0.963613	0.189387	0.133354	8.24172e-05	1.36881	rs695547
AFR	BCT_PLT	817	0.1634	0.959867	0.198741	0.141741	1.40832e-05	1.61084	rs9621564
AFR	BCT_MCH	826	0.1652	0.955476	0.19982	0.127715	0.00031689	1.58012	rs537123867
AFR	BCT_HCT	822	0.1644	0.962028	0.193596	0.131115	6.58432e-05	1.3193	rs8135298
AFR	BCT_MCV	796	0.1592	0.957791	0.206152	0.136019	0.000121147	2.36741	rs2413028
AFR	BCT_RBC	830	0.166	0.959268	0.193032	0.133043	2.96544e-05	1.88344	rs112688856
AFR	BCT_RDW	799	0.1598	0.956478	0.199102	0.137948	7.0448e-05	1.95607	rs58253483
AFR	BCT_BASO	817	0.1634	0.964246	0.206672	0.142555	0.000158632	1.79436	rs73400355
EAS	BCT_MCH	3701	0.7402	0.983359	0.186711	0.114177	2.79437e-05	3.82728	rs5770903
EAS	BCT_MCV	3683	0.7366	0.986228	0.190945	0.117828	0.000148624	3.07529	rs9614123
EAS	BCT_PLT	3665	0.733	0.978087	0.190107	0.114299	4.47801e-05	2.82764	rs738407
EAS	BCT_WBC	3714	0.7428	0.977111	0.179964	0.117606	2.88744e-06	2.84542	rs738811
EAS	BCT_NEUT	3620	0.724	0.973422	0.168873	0.108965	1.79105e-05	2.14331	rs5998705
EAS	BCT_BASO	3671	0.7342	0.973507	0.167738	0.108036	1.13554e-05	1.77044	rs62239296
EAS	BCT_HGB	3682	0.7364	0.981036	0.171613	0.10936	0.00016872	1.7895	rs5756497
EAS	BCT_LYMPH	3599	0.7198	0.976145	0.177418	0.116932	1.96468e-05	2.36302	rs738811
EAS	BCT_EO	3650	0.73	0.97593	0.172576	0.113459	1.61934e-06	2.53785	rs2285126
EAS	BCT_HCT	3669	0.7338	0.974637	0.176364	0.113159	8.483e-05	2.68398	rs6007174
EAS	BCT_MONO	3655	0.731	0.969425	0.166765	0.103925	8.64912e-06	2.92183	rs28638301
EAS	BCT_MCHC	3601	0.7202	0.979245	0.173454	0.111394	4.91456e-06	2.71364	rs55836658
EAS	BCT_RBC	3744	0.7488	0.97575	0.18681	0.118123	0.000140031	1.92668	rs131311
AMR	BCT_HCT	1774	0.3548	0.955532	0.206403	0.144301	8.29507e-05	1.33988	rs9613515
AMR	BCT_MONO	1794	0.3588	0.956768	0.211807	0.143584	2.64052e-05	1.68734	rs34550586
AMR	BCT_HGB	1798	0.3596	0.956427	0.208727	0.145052	4.42639e-05	1.69151	rs2267028
AMR	BCT_BASO	1762	0.3524	0.946388	0.220643	0.154778	7.40579e-05	1.70546	rs5760311
AMR	BCT_NEUT	1844	0.3688	0.956504	0.217047	0.151019	0.000243582	1.7584	rs10427847
AMR	BCT_LYMPH	1810	0.362	0.944554	0.222962	0.150539	0.00014875	1.60742	rs424721
AMR	BCT_MCH	1772	0.3544	0.929279	0.259432	0.175803	0.000827866	1.85704	rs5755525
AMR	BCT_PLT	1791	0.3582	0.955931	0.216958	0.147878	3.4038e-05	1.66233	rs926467
AMR	BCT_RBC	1788	0.3576	0.955267	0.217739	0.156141	7.04366e-05	1.32938	rs2268785
AMR	BCT_WBC	1787	0.3574	0.954214	0.222113	0.15137	0.000523981	1.90033	rs5995172
AMR	BCT_RDW	1753	0.3506	0.950308	0.234479	0.164914	9.23465e-05	2.18163	rs6006393
AMR	BCT_MCHC	1862	0.3724	0.925729	0.25986	0.176012	0.000242315	2.864	rs115637104
AMR	BCT_MCV	1802	0.3604	0.959069	0.219954	0.159401	9.95437e-05	1.98559	rs9613515
AMR	BCT_EO	1805	0.361	0.936711	0.234556	0.157539	0.000250622	1.94302	rs191222692
AMR	BCT_MPV	1748	0.3496	0.93767	0.246057	0.165306	3.7588e-05	2.07074	rs12160899
EUR	BCT_MCV	3031	0.6062	0.984961	0.266916	0.164467	1.85472e-05	5.36889	rs12484001
EUR	BCT_PLT	3030	0.606	0.985048	0.266885	0.167261	3.09204e-05	4.85863	rs12152137
EUR	BCT_WBC	3027	0.6054	0.974756	0.256916	0.15886	5.44212e-05	4.54372	rs9624430
EUR	BCT_RDW	3026	0.6052	0.983229	0.223959	0.141263	5.35344e-06	4.88878	rs35289401
EUR	BCT_NEUT	3000	0.6	0.977105	0.23302	0.150993	4.89431e-05	4.64104	rs130089
EUR	BCT_RBC	3008	0.6016	0.98139	0.249238	0.152195	6.95016e-06	5.78591	rs131779
EUR	BCT_HGB	3028	0.6056	0.982197	0.234923	0.147379	0.000109486	4.1212	rs5747326
EUR	BCT_EO	3021	0.6042	0.98207	0.234794	0.146155	9.43755e-05	3.93525	rs5753687
EUR	BCT_BASO	3065	0.613	0.974001	0.207189	0.136159	5.19066e-05	2.76993	rs138342
EUR	BCT_LYMPH	3047	0.6094	0.985067	0.275723	0.163619	1.26431e-06	5.82862	rs9614086
EUR	BCT_HCT	3028	0.6056	0.981698	0.252024	0.157297	7.54349e-05	6.18882	rs5756497
EUR	BCT_MCHC	3072	0.6144	0.974762	0.223539	0.147701	1.6946e-05	3.15196	rs1468176
EUR	BCT_MPV	3097	0.6194	0.988969	0.253832	0.152047	6.49789e-05	6.44971	rs11702926
EUR	BCT_MONO	3063	0.6126	0.978909	0.26003	0.161151	1.74977e-05	3.98119	rs5992639
EUR	BCT_MCH	2950	0.59	0.98555	0.261147	0.160091	6.7945e-05	6.37905	rs1961926
Data on SAS (which was subsequently excluded due to inflation)
SAS	BCT_LYMPH	2992	0.5984	0.966297	0.190158	0.126541	1.27836e-05	1.47262058197564	rs4821176
SAS	BCT_MCH	3056	0.6112	0.964492	0.185572	0.12494	8.19062e-05	1.69009100424842	rs13054052
SAS	BCT_WBC	3017	0.6034	0.966059	0.192375	0.133427	1.84391e-05	1.63834974584278	rs5758024
SAS	BCT_PLT	3067	0.6134	0.967895	0.193687	0.132417	3.52173e-05	1.55302334753172	rs909798
SAS	BCT_HCT	3032	0.6064	0.966105	0.186088	0.125736	1.2685e-05	1.39186525847519	rs140071279
SAS	BCT_MONO	3016	0.6032	0.966411	0.184423	0.130192	2.21582e-05	1.30748046035283	rs105515
SAS	BCT_RDW	3026	0.6052	0.965958	0.184587	0.125717	4.54167e-05	1.63057282878629	rs377514376
SAS	BCT_MCV	3085	0.617	0.968103	0.179978	0.123553	5.41028e-05	1.85256166644538	rs369359381
SAS	BCT_EO	2984	0.5968	0.966711	0.185642	0.124492	1.17564e-05	3.75369837533011	rs139310984
SAS	BCT_RBC	3110	0.622	0.963118	0.179149	0.119609	1.68147e-05	1.54474693960959	rs56789735
SAS	BCT_HGB	2958	0.5916	0.96764	0.183546	0.126463	3.42643e-05	1.53631925388182	rs374973430
SAS	BCT_BASO	3065	0.613	0.967094	0.191131	0.130213	1.18544e-05	1.5623919428779	rs4821261
SAS	BCT_MPV	3003	0.6006	0.967277	0.185082	0.117935	7.88428e-05	2.00936005535022	rs2413739
SAS	BCT_MCHC	3050	0.61	0.966143	0.185478	0.128318	8.78772e-06	1.71409687322917	rs28418719
SAS	BCT_NEUT	3052	0.6104	0.961585	0.187433	0.122742	2.17259e-05	1.51453992890198	rs8142399
