## Supplementary Tables for "Multi-trait GWAS for diverse ancestries: Mapping the knowledge gap": Table_S5 _ Genetic_Covariance.xlsx

### Sheet: Table S5
Table S5 : Genetic covariance matrices for the four studied superpopulations
Genetic covariance for EUR Ancestry
	MPV	WBC	NEUT	MCH	LYMPH	HBA1C	EO	FAST-INSULIN	MCHC	HGB	PLT	HCT	RBC	GLUCOSE-TOLERANCE	FAST-GLUCOSE	MONO	MCV	BASO	RDW
MPV	0.3069	0.0058	0.0074	-0.0065	-0.0025	0.002	-0.0011	-0.0036	-0.0248	0.0035	-0.1449	0.0119	0.0063	-0.004	-0.0034	0.0058	0.0075	0.0079	0.0186
WBC	0.0058	0.1858	0.1519	-0.0158	0.1317	0.0046	0.0636	0.0195	-0.0181	0.025	0.0691	0.0321	0.0305	0.0151	0.006	0.1153	-0.0071	0.0598	0.0009
NEUT	0.0074	0.1519	0.1509	-0.0191	0.0595	-0.0018	0.0342	0.014	-0.0124	0.0226	0.0497	0.0276	0.0311	0.0093	0.0064	0.0784	-0.0138	0.0441	-9.8431E-05
MCH	-0.0065	-0.0158	-0.0191	0.2574	-0.0011	-0.034	-0.0133	-0.0023	0.074	0.0246	-0.0114	0.0006	-0.1384	-0.0037	-0.0062	-0.0013	0.247	-0.0041	-0.0797
LYMPH	-0.0025	0.1317	0.0595	-0.0011	0.206	0.0134	0.0476	0.0191	-0.017	0.0124	0.0577	0.0185	0.0104	0.0176	0.0013	0.0823	0.0081	0.0463	-0.0007
HBA1C	0.002	0.0046	-0.0018	-0.034	0.0134	0.0867	-0.0013	0.0055	-0.0433	-0.0304	0.0131	-0.0178	-0.0019	0.0164	0.0208	0.0079	-0.0199	-0.0027	0.048
EO	-0.0011	0.0636	0.0342	-0.0133	0.0476	-0.0013	0.1944	0.0053	-0.0084	0.006	0.0349	0.0092	0.0123	0.0003	-0.0066	0.0516	-0.0097	0.0418	0.0044
FAST-INSULIN	-0.0036	0.0195	0.014	-0.0023	0.0191	0.0055	0.0053	0.0571	0.0036	0.0197	0.0055	0.0183	0.0192	0.0174	0.0175	0.0138	-0.0053	0.0067	-0.0112
MCHC	-0.0248	-0.0181	-0.0124	0.074	-0.017	-0.0433	-0.0084	0.0036	0.0941	0.0315	-0.0148	0.0011	-0.0237	0.008	0.0027	-0.015	0.0385	-0.0086	-0.0772
HGB	0.0035	0.025	0.0226	0.0246	0.0124	-0.0304	0.006	0.0197	0.0315	0.164	-0.0211	0.1553	0.1277	0.0051	0.0021	0.0237	0.0146	0.0083	-0.0319
PLT	-0.1449	0.0691	0.0497	-0.0114	0.0577	0.0131	0.0349	0.0055	-0.0148	-0.0211	0.2706	-0.016	-0.0104	0.0057	0.0019	0.055	-0.0047	0.0281	6.1044E-06
HCT	0.0119	0.0321	0.0276	0.0006	0.0185	-0.0178	0.0092	0.0183	0.0011	0.1553	-0.016	0.1545	0.1353	0.0028	0.0008	0.0292	0.0025	0.0118	-0.0069
RBC	0.0063	0.0305	0.0311	-0.1384	0.0104	-0.0019	0.0123	0.0192	-0.0237	0.1277	-0.0104	0.1353	0.2099	0.0067	0.0058	0.0199	-0.1455	0.0088	0.0299
GLUCOSE-TOLERANCE	-0.004	0.0151	0.0093	-0.0037	0.0176	0.0164	0.0003	0.0174	0.008	0.0051	0.0057	0.0028	0.0067	0.0471	0.0138	0.0084	-0.0078	0.0031	-0.0073
FAST-GLUCOSE	-0.0034	0.006	0.0064	-0.0062	0.0013	0.0208	-0.0066	0.0175	0.0027	0.0021	0.0019	0.0008	0.0058	0.0138	0.0467	0.0048	-0.009	0.0003	-0.0067
MONO	0.0058	0.1153	0.0784	-0.0013	0.0823	0.0079	0.0516	0.0138	-0.015	0.0237	0.055	0.0292	0.0199	0.0084	0.0048	0.2084	0.0076	0.042	0.0005
MCV	0.0075	-0.0071	-0.0138	0.247	0.0081	-0.0199	-0.0097	-0.0053	0.0385	0.0146	-0.0047	0.0025	-0.1455	-0.0078	-0.009	0.0076	0.2657	0.0015	-0.0547
BASO	0.0079	0.0598	0.0441	-0.0041	0.0463	-0.0027	0.0418	0.0067	-0.0086	0.0083	0.0281	0.0118	0.0088	0.0031	0.0003	0.042	0.0015	0.0601	-0.0005
RDW	0.0186	0.0009	-9.8431E-05	-0.0797	-0.0007	0.048	0.0044	-0.0112	-0.0772	-0.0319	6.1044E-06	-0.0069	0.0299	-0.0073	-0.0067	0.0005	-0.0547	-0.0005	0.2051
Genetic Covariance for EAS ancestry
	LYMPH	NEUT	MCV	EO	MONO	RBC	HGB	MCH	HBA1C	HCT	FAST-INSULIN	WBC	GLUCOSE-TOLERANCE	BASO	MCHC	PLT	FAST-GLUCOSE
LYMPH	0.0733	0.021	0.0025	0.0179	0.0312	0.0071	0.0081	0.0057	0.024	0.0073	0.0142	0.0524	0.0075	0.0181	0.0074	0.0168	0.0043
NEUT	0.021	0.0951	-0.0084	0.0152	0.0606	0.0127	0.0103	-0.0087	0.0029	0.0098	0.0065	0.0918	0.0344	0.0257	-0.0021	0.0282	-0.0029
MCV	0.0025	-0.0084	0.1425	-0.0155	0.0027	-0.082	-0.0141	0.1283	-0.0234	-0.015	-0.0123	-0.0071	-0.0074	-0.0101	0.0023	-0.0093	-0.0035
EO	0.0179	0.0152	-0.0155	0.1149	0.0176	0.0156	0.0079	-0.0127	0.0081	0.0081	0.0038	0.0303	0.0031	0.0511	0.0029	0.0115	-0.0128
MONO	0.0312	0.0606	0.0027	0.0176	0.0759	0.0086	0.0079	-0.0018	0.0133	0.0101	0.0048	0.0641	0.0105	0.0329	-0.0105	0.0275	0.0031
RBC	0.0071	0.0127	-0.082	0.0156	0.0086	0.0897	0.0551	-0.0712	0.0137	0.058	0.0041	0.0164	0.0102	0.0112	-0.0009	-0.004	-0.0016
HGB	0.0081	0.0103	-0.0141	0.0079	0.0079	0.0551	0.0517	-0.0046	0.0019	0.0523	-0.0017	0.0133	0.005	0.0052	0.0137	-0.0115	-0.0016
MCH	0.0057	-0.0087	0.1283	-0.0127	-0.0018	-0.0712	-0.0046	0.1224	-0.0204	-0.0119	-0.0109	-0.0071	-0.0048	-0.0102	0.0242	-0.0121	-0.0011
HBA1C	0.024	0.0029	-0.0234	0.0081	0.0133	0.0137	0.0019	-0.0204	0.0899	0.0003	-0.0063	0.0132	0.0306	0.0134	0.0007	-0.0029	0.0203
HCT	0.0073	0.0098	-0.015	0.0081	0.0101	0.058	0.0523	-0.0119	0.0003	0.0541	-0.0012	0.0135	0.0069	0.0065	0.0015	-0.0094	-0.0043
FAST-INSULIN	0.0142	0.0065	-0.0123	0.0038	0.0048	0.0041	-0.0017	-0.0109	-0.0063	-0.0012	0.0195	0.0111	-0.0088	-0.0026	-0.0006	0.0113	-0.0067
WBC	0.0524	0.0918	-0.0071	0.0303	0.0641	0.0164	0.0133	-0.0071	0.0132	0.0135	0.0111	0.0988	0.0095	0.0374	-0.0016	0.0318	-0.0008
GLUCOSE-TOLERANCE	0.0075	0.0344	-0.0074	0.0031	0.0105	0.0102	0.005	-0.0048	0.0306	0.0069	-0.0088	0.0095	0.066	0.0079	-0.0008	-0.0063	0.0137
BASO	0.0181	0.0257	-0.0101	0.0511	0.0329	0.0112	0.0052	-0.0102	0.0134	0.0065	-0.0026	0.0374	0.0079	0.0735	-0.0013	0.0292	0.0005
MCHC	0.0074	-0.0021	0.0023	0.0029	-0.0105	-0.0009	0.0137	0.0242	0.0007	0.0015	-0.0006	-0.0016	-0.0008	-0.0013	0.0392	-0.0083	0.0048
PLT	0.0168	0.0282	-0.0093	0.0115	0.0275	-0.004	-0.0115	-0.0121	-0.0029	-0.0094	0.0113	0.0318	-0.0063	0.0292	-0.0083	0.1273	-0.0047
FAST-GLUCOSE	0.0043	-0.0029	-0.0035	-0.0128	0.0031	-0.0016	-0.0016	-0.0011	0.0203	-0.0043	-0.0067	-0.0008	0.0137	0.0005	0.0048	-0.0047	0.0096
Genetic Covariance for AFR ancestry
	NEUT	PLT	MPV	FAST-INSULIN	FAST-GLUCOSE	BASO	LYMPH	GLUCOSE-TOLERANCE	MCHC	MONO	MCH	MCV	RBC	HGB	WBC	RDW	HBA1C	EO	HCT
NEUT	0.7632	-0.0232	0.0148	0.0038	-0.0782	0.0444	0.0787	0.0723	-0.0391	0.3514	0.0236	0.0329	-0.0251	-0.0328	0.6476	0.0414	-0.1131	0.1026	-0.03
PLT	-0.0232	0.2673	-0.1682	0.0089	-0.0061	0.0371	0.0095	-0.0954	-0.0312	0.0161	0.0106	0.0179	-0.023	-0.0233	0.0079	-0.0281	-0.1062	0.044	-0.0169
MPV	0.0148	-0.1682	0.2126	-0.0256	0.0706	0.0249	-0.032	0.1325	0.0607	0.0259	0.0253	0.0146	-0.0287	-0.0141	-0.0048	-0.0008	0.061	-0.0166	-0.0265
FAST-INSULIN	0.0038	0.0089	-0.0256	0.084	0.0083	0.0495	-0.0329	0.0642	-0.0187	-0.0008	0.0692	0.1071	-0.0958	-0.0332	-0.0268	-0.0078	-0.0327	0.1597	-0.0367
FAST-GLUCOSE	-0.0782	-0.0061	0.0706	0.0083	0.104	-0.0292	-0.0791	0.1292	-0.008	0.0076	-0.0125	0.0045	0	0.0147	-0.0988	0.0267	-0.0136	0.0006	0.016
BASO	0.0444	0.0371	0.0249	0.0495	-0.0292	0.0929	0.0555	0	-0.0115	0.0357	-0.0063	0.0097	0.0052	0.0112	0.0482	-0.0227	-0.0978	0.0185	0.0146
LYMPH	0.0787	0.0095	-0.032	-0.0329	-0.0791	0.0555	0.1428	-0.1869	-0.0119	0.0822	0.0138	0.0161	0.0013	0.0044	0.1082	0.0058	-0.0119	0.014	-0.0015
GLUCOSE-TOLERANCE	0.0723	-0.0954	0.1325	0.0642	0.1292	0	-0.1869	0.5264	-0.0264	-0.1072	-0.0664	-0.1083	-0.0005	-0.0325	-0.0362	0.0019	-0.0033	0.0502	0
MCHC	-0.0391	-0.0312	0.0607	-0.0187	-0.008	-0.0115	-0.0119	-0.0264	0.0884	-0.0515	0.051	0.0364	0.018	0.0891	-0.0616	-0.02	-0.0287	0.0081	0.0529
MONO	0.3514	0.0161	0.0259	-0.0008	0.0076	0.0357	0.0822	-0.1072	-0.0515	0.2808	-0.0332	-0.0207	0.0369	0.0012	0.3188	0.0367	-0.0685	0.0397	0.011
MCH	0.0236	0.0106	0.0253	0.0692	-0.0125	-0.0063	0.0138	-0.0664	0.051	-0.0332	0.1674	0.1795	-0.084	0.0615	0.0193	-0.1075	-0.1328	-0.0081	0.0307
MCV	0.0329	0.0179	0.0146	0.1071	0.0045	0.0097	0.0161	-0.1083	0.0364	-0.0207	0.1795	0.1588	-0.0773	0.0416	0.0297	-0.0818	-0.1051	-0.0085	0.024
RBC	-0.0251	-0.023	-0.0287	-0.0958	0	0.0052	0.0013	-0.0005	0.018	0.0369	-0.084	-0.0773	0.0753	-0.0025	-0.0162	0.0326	0.0424	0.0062	-0.0014
HGB	-0.0328	-0.0233	-0.0141	-0.0332	0.0147	0.0112	0.0044	-0.0325	0.0891	0.0012	0.0615	0.0416	-0.0025	0.1167	-0.0217	-0.0256	-0.0335	0.0044	0.0952
WBC	0.6476	0.0079	-0.0048	-0.0268	-0.0988	0.0482	0.1082	-0.0362	-0.0616	0.3188	0.0193	0.0297	-0.0162	-0.0217	0.6538	0.0323	-0.0789	0.0908	-0.0149
RDW	0.0414	-0.0281	-0.0008	-0.0078	0.0267	-0.0227	0.0058	0.0019	-0.02	0.0367	-0.1075	-0.0818	0.0326	-0.0256	0.0323	0.0729	0.1619	-0.0252	-0.0218
HBA1C	-0.1131	-0.1062	0.061	-0.0327	-0.0136	-0.0978	-0.0119	-0.0033	-0.0287	-0.0685	-0.1328	-0.1051	0.0424	-0.0335	-0.0789	0.1619	0.1765	-0.0165	-0.0146
EO	0.1026	0.044	-0.0166	0.1597	0.0006	0.0185	0.014	0.0502	0.0081	0.0397	-0.0081	-0.0085	0.0062	0.0044	0.0908	-0.0252	-0.0165	0.1145	-0.0026
HCT	-0.03	-0.0169	-0.0265	-0.0367	0.016	0.0146	-0.0015	0	0.0529	0.011	0.0307	0.024	-0.0014	0.0952	-0.0149	-0.0218	-0.0146	-0.0026	0.0808
Genetic Covariance for AMR ancestry
	FAST-GLUCOSE	MCV	HGB	BASO	PLT	WBC	FAST-INSULIN	HBA1C	MONO	RBC	MCH	LYMPH	RDW	GLUCOSE-TOLERANCE	MCHC	MPV	NEUT	HCT	EO
FAST-GLUCOSE	0.0223	-0.0091	-0.0247	0.0039	-0.0155	-0.0525	-0.0117	0.0342	-0.0285	0	0	-0.0334	0.006	-0.0179	0.0278	0.0012	-0.0614	-0.0364	-0.037
MCV	-0.0091	0.0389	-0.0111	-0.0372	-0.018	-0.0381	0	0.0612	-0.0441	-0.04	0.1541	0	-0.0399	-0.0426	0.0649	-6.592e-05	-0.0547	-0.028	-0.0342
HGB	-0.0247	-0.0111	-0.0127	-0.0275	0.0316	0.0122	-0.0176	-0.0002	0.0011	-0.0052	0.0164	0.0261	-0.0062	-0.0293	0.0484	-0.0494	0.0173	-0.0102	0
BASO	0.0039	-0.0372	-0.0275	-0.7287	0.0387	-0.0638	0.0106	0.1226	0.0193	0.0184	-0.059	0.0209	-0.0665	0.0093	0.0498	-0.1042	-0.0636	-0.0129	-0.0403
PLT	-0.0155	-0.018	0.0316	0.0387	0.0628	0.0592	-0.0496	-0.0085	0.0371	0.0474	-0.0431	0	0.0177	0.0165	-0.0865	-0.0326	0.0484	0.04	0.0585
WBC	-0.0525	-0.0381	0.0122	-0.0638	0.0592	0.1911	-0.0157	-0.049	0.108	0.0456	-0.0922	0.0804	0.0314	-0.0161	-0.076	-0.0265	0.1949	0.031	0.0948
FAST-INSULIN	-0.0117	0	-0.0176	0.0106	-0.0496	-0.0157	0.0061	0.0283	-0.0335	-0.0196	0	-0.0262	0.0077	-0.022	0	-0.0088	-0.0049	-0.0296	-0.0431
HBA1C	0.0342	0.0612	-0.0002	0.1226	-0.0085	-0.049	0.0283	0.0468	-0.0193	-0.0256	0.0453	0.0136	0.0271	-0.0321	0.0273	0.1009	-0.0574	0.0036	0.0094
MONO	-0.0285	-0.0441	0.0011	0.0193	0.0371	0.108	-0.0335	-0.0193	0.0937	0.0352	-0.0889	0.0432	0.0312	0.0072	-0.1366	-0.056	0.0986	0.0107	0.0637
RBC	0	-0.04	-0.0052	0.0184	0.0474	0.0456	-0.0196	-0.0256	0.0352	0.024	-0.113	0.0151	0.0139	0.01	-0.0485	-0.0459	0.0666	-0.0012	-0.0854
MCH	0	0.1541	0.0164	-0.059	-0.0431	-0.0922	0	0.0453	-0.0889	-0.113	-0.0128	-0.008	-0.1287	-0.033	0.005	0.0229	-0.1043	-0.025	-0.0331
LYMPH	-0.0334	0	0.0261	0.0209	0	0.0804	-0.0262	0.0136	0.0432	0.0151	-0.008	0.0142	0	0.0066	-0.0461	-0.0247	0.0717	0.0342	0
RDW	0.006	-0.0399	-0.0062	-0.0665	0.0177	0.0314	0.0077	0.0271	0.0312	0.0139	-0.1287	0	0.1139	-0.0124	-0.1065	0.0635	0.0592	9.0591e-05	0.0518
GLUCOSE-TOLERANCE	-0.0179	-0.0426	-0.0293	0.0093	0.0165	-0.0161	-0.022	-0.0321	0.0072	0.01	-0.033	0.0066	-0.0124	-0.0639	-0.003	-0.0214	-0.0411	-0.0314	-0.1043
MCHC	0.0278	0.0649	0.0484	0.0498	-0.0865	-0.076	0	0.0273	-0.1366	-0.0485	0.005	-0.0461	-0.1065	-0.003	0.0378	0.0431	-0.0599	-0.0193	-0.0832
MPV	0.0012	-6.592e-05	-0.0494	-0.1042	-0.0326	-0.0265	-0.0088	0.1009	-0.056	-0.0459	0.0229	-0.0247	0.0635	-0.0214	0.0431	-0.097	-0.0382	-0.027	-0.0527
NEUT	-0.0614	-0.0547	0.0173	-0.0636	0.0484	0.1949	-0.0049	-0.0574	0.0986	0.0666	-0.1043	0.0717	0.0592	-0.0411	-0.0599	-0.0382	0.1783	0.043	0.114
HCT	-0.0364	-0.028	-0.0102	-0.0129	0.04	0.031	-0.0296	0.0036	0.0107	-0.0012	-0.025	0.0342	9.0591e-05	-0.0314	-0.0193	-0.027	0.043	-0.0004	-0.1143
EO	-0.037	-0.0342	0	-0.0403	0.0585	0.0948	-0.0431	0.0094	0.0637	-0.0854	-0.0331	0	0.0518	-0.1043	-0.0832	-0.0527	0.114	-0.1143	0.0563
Genetic Covariance for SAS ancestry
	BCT_NEUT	BCT_BASO	BCT_HCT	BCT_MPV	BCT_LYMPH	MAGIC_HBA1C	BCT_EO	BCT_MCHC	BCT_MCH	BCT_RBC	MAGIC_FAST-INSULIN	BCT_WBC	BCT_RDW	BCT_MONO	BCT_HGB	BCT_MCV	BCT_PLT	MAGIC_FAST-GLUCOSE
BCT_NEUT	0.19		0.0585	0.0459	-0.0033	0.084	-0.023	0.0114	0.026	0.0251	-0.0607	0.127	0.0101	-0.001	0.0547	0.0262	-0.0285	-0.0338
BCT_BASO		-0.0611				0.0011					0.0598							-0.1096
BCT_HCT	0.0585		0.0235	-0.0289	-0.0149	-0.0119	-0.0098	-0.0437	-0.0027	0.0994		0.0285	-0.0063	0.0155	0.1143	0.0157	0.0102	-0.0645
BCT_MPV	0.0459		-0.0289	0.1961	0.0366	-0.0172	-0.0217	-0.0344	-0.0657	0.0215	-0.1059	0.0421	0.112	-0.0216	-0.0444	-0.0634	-0.0966	-0.0535
BCT_LYMPH	-0.0033		-0.0149	0.0366	0.1861	0.1368	0.0494	-0.0269	-0.0589	0.0358	0.0611	0.0559	-0.0413	0.0152	-0.0278	-0.0601	0.0157	-0.0918
MAGIC_HBA1C	0.084	0.0011	-0.0119	-0.0172	0.1368	0.0976	-0.0504	-0.0633	0.0139		0.0862	0.1316	0.0176	0.0702		0.0587	0.1111	0.0064
BCT_EO	-0.023		-0.0098	-0.0217	0.0494	-0.0504	0.0401	-0.0593	-0.0649	0.0346	0.0341	0.0239	0.0218	0.0799	-0.025	-0.0496	0.0355	-0.039
BCT_MCHC	0.0114		-0.0437	-0.0344	-0.0269	-0.0633	-0.0593	0.0768	0.0886	-0.0676	0.0062	-0.0055	-0.0928	-0.0006	0.0113	0.0361	-0.0171	0.013
BCT_MCH	0.026		-0.0027	-0.0657	-0.0589	0.0139	-0.0649	0.0886	0.0959	-0.1163	0.0208	-0.0112	-0.0687	-0.0542	0.0289	0.1585	-0.0209	0.0157
BCT_RBC	0.0251		0.0994	0.0215	0.0358		0.0346	-0.0676	-0.1163	0.0302	0.0056	0.0343	0.0239	0.0476	0.0751	-0.1006	0.018	-0.0721
MAGIC_FAST-INSULIN	-0.0607	0.0598		-0.1059	0.0611	0.0862	0.0341	0.0062	0.0208	0.0056	0.1381	-0.0329	-0.031	0.0045		0.0107	0.0375	0.0767
BCT_WBC	0.127		0.0285	0.0421	0.0559	0.1316	0.0239	-0.0055	-0.0112	0.0343	-0.0329	0.1835	-0.0042	0.0187	0.0203	-0.0136	-0.0047	-0.0933
BCT_RDW	0.0101		-0.0063	0.112	-0.0413	0.0176	0.0218	-0.0928	-0.0687	0.0239	-0.031	-0.0042	0.1018	0.01	-0.0463	-0.0354	-0.0465	0.0041
BCT_MONO	-0.001		0.0155	-0.0216	0.0152	0.0702	0.0799	-0.0006	-0.0542	0.0476	0.0045	0.0187	0.01	0.0814	0.0099	-0.0635	0.0537	-0.1887
BCT_HGB	0.0547		0.1143	-0.0444	-0.0278		-0.025	0.0113	0.0289	0.0751		0.0203	-0.0463	0.0099	0.1216	0.0275	0.0052
BCT_MCV	0.0262		0.0157	-0.0634	-0.0601	0.0587	-0.0496	0.0361	0.1585	-0.1006	0.0107	-0.0136	-0.0354	-0.0635	0.0275	0.1482	-0.0106	0.0205
BCT_PLT	-0.0285		0.0102	-0.0966	0.0157	0.1111	0.0355	-0.0171	-0.0209	0.018	0.0375	-0.0047	-0.0465	0.0537	0.0052	-0.0106	0.1946	-0.0072
MAGIC_FAST-GLUCOSE	-0.0338	-0.1096	-0.0645	-0.0535	-0.0918	0.0064	-0.039	0.013	0.0157	-0.0721	0.0767	-0.0933	0.0041	-0.1887		0.0205	-0.0072	0.1683
